# An integrated computational and experimental study to elucidate *Staphylococcus aureus* metabolism

**DOI:** 10.1101/703884

**Authors:** Mohammad Mazharul Islam, Vinai C. Thomas, Matthew Van Beek, Jong-Sam Ahn, Abdulelah A. Alqarzaee, Chunyi Zhou, Paul D. Fey, Kenneth W. Bayles, Rajib Saha

**Author notes:** Corresponding author: Rajib Saha, Assistant Professor, Chemical and Biomolecular Engineering, University of Nebraska-Lincoln, Lincoln, NE-68588, USA.

## Abstract

*Staphylococcus aureus* is a metabolically versatile pathogen that colonizes nearly all organs of the human body. A detailed and comprehensive knowledge of staphylococcal metabolism is essential to understanding its pathogenesis. To this end, we have reconstructed and experimentally validated an updated and enhanced genome-scale metabolic model of *S. aureus* USA300_FPR3757. The model combined genome annotation data, reaction stoichiometry, and regulation information from biochemical databases and previous strain-specific models. Reactions in the model were checked and fixed to ensure chemical balance and thermodynamic consistency. To further refine the model, growth assessment of 1920 non-essential mutants from the Nebraska Transposon Mutant Library was performed and metabolite excretion profiles of important mutants in carbon and nitrogen metabolism were determined. The growth and no-growth inconsistencies between the model predictions and *in vivo* essentiality data were resolved using extensive manual curation based on optimization-based reconciliation algorithms. Upon intensive curation and refinements, the model contains 840 metabolic genes, 1442 metabolites, and 1566 reactions including transport and exchange reactions. To improve the accuracy and predictability of the model to environmental changes, condition-specific regulation information curated from the existing knowledgebase was incorporated. These critical additions improved the model performance significantly in capturing gene essentiality, substrate utilization, and metabolite production capabilities and increased the ability to generate model-based discoveries of therapeutic significance. Use of this highly curated model will enhance the functional utility of omics data and, therefore, serve as a resource to support future investigations of *S. aureus* and to augment staphylococcal research worldwide.
