## Supplementary Table 1 for "An integrated computational and experimental study to elucidate *Staphylococcus aureus* metabolism"

### Sheet: medium
id	name	uptake flux bound
		CDM	CDMG, aerobic	CDMG, anaerobic
EX_u_ca2(e)	Calcium uptake	-1000	-1000	-1000
EX_u_cl(e)	Chloride uptake	-1000	-1000	-1000
EX_u_co2(e)	CO2 uptake	-1000	-1000	-1000
EX_u_cobalt2(e)	Co2+ uptake	-1000	-1000	-1000
EX_u_cu2(e)	Cu2+ uptake	-1000	-1000	-1000
EX_u_fe2(e)	Fe2+ uptake	-1000	-1000	-1000
EX_u_fe3(e)	Fe3+ uptake	-1000	-1000	-1000
EX_u_glc(e)	D-glucose uptake	0	-10	-10
EX_u_gua(e)	Guanine uptake	-2	-2	-2
EX_u_h(e)	H+ uptake	-1000	-1000	-1000
EX_u_h2o(e)	H2O uptake	-1000	-1000	-1000
EX_u_k(e)	potassium uptake	-1000	-1000	-1000
EX_u_leu-L(e)	L-Leucine uptake	-2	-2	-2
EX_u_mg2(e)	magnesium uptake	-1000	-1000	-1000
EX_u_mn2(e)	Mn2+ uptake	-1000	-1000	-1000
EX_u_mobd(e)	Molybdate uptake	-1000	-1000	-1000
EX_u_na1(e)	Sodium uptake	-1000	-1000	-1000
EX_u_nac(e)	Nicotinate uptake	-1	-1	-1
EX_u_nh4(e)	Ammonium uptake	-1000	-1000	-1000
EX_u_ni2(e)	nickel uptake	-1000	-1000	-1000
EX_u_o2(e)	O2 uptake	-20	-20	0
EX_u_pi(e)	Phosphate uptake	-1000	-1000	-1000
EX_u_so4(e)	Sulfate uptake	-1000	-1000	-1000
EX_u_thm(e)	Thiamin uptake	-1	-1	-1
EX_u_zn2(e)	Zinc uptake	-1000	-1000	-1000
