## Supplementary Table 2 for "An integrated computational and experimental study to elucidate *Staphylococcus aureus* metabolism"

### Sheet: readme
	Sheet	Content
	fix_C	Reactions fixed for inbalance of Carbon atoms
	fix_H	Reactions fixed for inbalance of Hydrogen atoms
	fix_O	Reactions fixed for inbalance of Oxygen atoms
	Note:	The "Imbalance" column represents the different between the atom count of the reactant and product side

### Sheet: fix_C
rxn	Imbalance	rxn name	rxn desc	correction	KEGG ID
DMPHMT	2	rxn04674	amet_c[c] + 23dmphol_c[c] -> h_c[c] + ahcys_c[c] + phyQ_c[c]	amet_c[c] + 23dmphol_c[c] -> ahcys_c[c] + phyQ_c[c]	R07501
DHNOAT	-50	1 4-dihydroxy-2-naphthoate octaprenyltransferase	h_c[c] + dhna_c[c] + octdp_c[c] -> ppi_c[c] + co2_c[c]	h_c[c] + dhna_c[c] + octdp_c[c] -> ppi_c[c] + co2_c[c] + mql8_c[c]	R10757
14DH2NOT	-2	rxn04673	dhna_c[c] + phydp_c[c] -> h_c[c] + ppi_c[c] + co2_c[c] + 23dmphol_c[c]	dhna_c[c] + phydp_c[c] -> h_c[c] + ppi_c[c] + co2_c[c] + 2-Phytyl-1,4-naphthoquinone	R06858

### Sheet: fix_H
rxn	Imbalance	rxn name	rxn desc	correction	KEGG ID	BIGG
BGLK	-1	beta-glucoside kinase	h2o_c[c] + cellb_c[c] <=> g6p_c[c] + glc-D_c[c]	h2o_c[c] + atp_c[c] + cellb_c[c] <=> adp_c[c] + g6p_c[c] + glc-D_c[c]	R06176
UPP3MT	1	uroporphyrinogen methyltransferase	2 amet_c[c] + uppg3_c[c] -> 2 h_c[c] + 2 ahcys_c[c] + dscl_c[c]	2 amet_c[c] + uppg3_c[c] -> h_c[c] + 2 ahcys_c[c] + dscl_c[c]	R03194	http://bigg.ucsd.edu/models/iYL1228/reactions/UPP3MT
PUNP1	-1	purine-nucleoside phosphorylase (Adenosine)	h_c[c] + pi_c[c] + adn_c[c] <=> r1p_c[c] + ade_c[c]	pi_c[c] + adn_c[c] <=> r1p_c[c] + ade_c[c]	R01402	http://bigg.ucsd.edu/universal/reactions/PUNP1
GPDDA4pp	-1	Glycerophosphodiester phosphodiesterase (Glycerophosphoglycerol)	h2o_c[c] + g3pg_c[c] -> glyc_c[c] + glyc3p_c[c]	h2o_c[c] + g3pg_c[c] -> h_c[c] + glyc_c[c] + glyc3p_c[c]	R00857	http://bigg.ucsd.edu/universal/reactions/GPDDA4pp
P5CR	-1	pyrroline-5-carboxylate reductase	nadp_c[c] + pro-L_c[c] -> h_c[c] + nadph_c[c] + 1pyr5c_c[c]	nadp_c[c] + pro-L_c[c] -> 2 h_c[c] + nadph_c[c] + 1pyr5c_c[c]	R01248	http://bigg.ucsd.edu/universal/reactions/P5CR
AMID2r	-1	2-phenylacetamide amidohydrolase	h_c[c] + h2o_c[c] + pad_c[c] <=> nh4_c[c] + pac_c[c]	h2o_c[c] + pad_c[c] <=> nh4_c[c] + pac_c[c]	R03909	http://bigg.ucsd.edu/universal/reactions/AMID2
SULR	1	sulfite reductase (NADPH2)	4 h_c[c] + 3 nadph_c[c] + so3_c[c] -> 3 h2o_c[c] + 3 nadp_c[c] + h2s_c[c]	4 h_c[c] + 3 nadph_c[c] + so3_c[c] -> 3 h2o_c[c] + 3 nadp_c[c] + h2s_c[c]	R00858	http://bigg.ucsd.edu/universal/reactions/SULR
GPDDA1pp	-1	Glycerophosphodiester phosphodiesterase (Glycerophosphocholine)	h2o_c[c] + g3pc_c[c] -> glyc3p_c[c] + chol_c[c]	h2o_c[c] + g3pc_c[c] -> glyc3p_c[c] + chol_c[c] + h_c[c]	R00857	http://bigg.ucsd.edu/universal/reactions/GPDDA4pp
OCBT	1	ornithine carbamoyltransferase	cbp_c[c] + orn_c[c] <=> 2 h_c[c] + pi_c[c] + citr-L_c[c]	cbp_c[c] + orn_c[c] <=> citr__L_c[c] + h_c[c] + pi_c[c]
PNP	-1	purine-nucleoside phosphorylase	pi_c[c] + rnam_c[c] <=> r1p_c[c] + ncam_c[c]	pi_c[c] + rnam_c[c] <=> r1p_c[c] + ncam_c[c] + h_c[c]	R08368	http://bigg.ucsd.edu/universal/reactions/PNP
UAGPT3	-1	UDP-N-acetylglucosamine-N-acetylmuramyl-(pentapeptide)pyrophosphoryl-undecaprenol N-acetylglucosamine transferase	uacgam_c[c] + uagmda_c[c] -> udp_c[c] + uaagmda_c[c]	uacgam_c[c] + uagmda_c[c] <=> h_c[c] + uaagmda_c[c] + udp_c[c]
PRASCSi	1	phosphoribosylaminoimidazolesuccinocarboxamide synthase	atp_c[c] + asp-L_c[c] + 5aizc_c[c] -> 2 h_c[c] + pi_c[c] + adp_c[c] + 25aics_c[c]	atp_c[c] + asp-L_c[c] + 5aizc_c[c] -> h_c[c] + pi_c[c] + adp_c[c] + 25aics_c[c]	R04591	http://bigg.ucsd.edu/universal/reactions/PRASCSi
PUNP4	-1	purine-nucleoside phosphorylase (Deoxyguanosine)	h_c[c] + pi_c[c] + dgsn_c[c] <=> 2dr1p_c[c] + gua_c[c]	pi_c[c] + dgsn_c[c] <=> 2dr1p_c[c] + gua_c[c]	R01969	http://bigg.ucsd.edu/universal/reactions/PUNP4
PPCK	-1	phosphoenolpyruvate carboxykinase	h_c[c] + atp_c[c] + oaa_c[c] -> adp_c[c] + co2_c[c] + pep_c[c]	atp_c[c] + oaa_c[c] <=> adp_c[c] + co2_c[c] + pep_c[c]
HSK	-1	homoserine kinase	atp_c[c] + hom-L_c[c] -> adp_c[c] + phom_c[c]	atp_c[c] + hom__L_c[c] <=> adp_c[c] + h_c[c] + phom_c[c]
MEVK1	-1	mevalonate kinase (atp)	atp_c[c] + mev-R_c[c] -> adp_c[c] + 5pmev_c[c]	atp_c[c] + mev__R_c[c] <=> adp_c[c] + h_c[c] + 5pmev_c[c]
PYNP1	-1	pyrimidine-nucleoside phosphorylase (cytosine)	h_c[c] + pi_c[c] + cytd_c[c] <=> r1p_c[c] + csn_c[c]	csn_c[c] + r1p_c[c] <=> cytd_c[c] + pi_c[c]
PUNP5	-1	purine-nucleoside phosphorylase (Inosine)	h_c[c] + pi_c[c] + ins_c[c] <=> r1p_c[c] + hxan_c[c]	pi_c[c] + ins_c[c] <=> r1p_c[c] + hxan_c[c]	R01863	http://bigg.ucsd.edu/universal/reactions/PUNP5
ACKr	-1	acetate kinase	h_c[c] + ac_c[c] + atp_c[c] <=> adp_c[c] + actp_c[c]	ac_c[c] + atp_c[c] <=> actp_c[c] + adp_c[c]
ASPK	-1	aspartate kinase	h_c[c] + atp_c[c] + asp-L_c[c] <=> adp_c[c] + 4pasp_c[c]	atp_c[c] + asp-L_c[c] <=> adp_c[c] + 4pasp_c[c]	R00480	http://bigg.ucsd.edu/universal/reactions/ASPK
NOS1		Nitric Oxide Synthase (intermediate forming)	nadph_c[c] + o2_c[c] + arg-L_c[c] -> h2o_c[c] + nadp_c[c] + nwharg_c[c]	nadph_c[c] + o2_c[c] + arg-L_c[c] + h_c[c] -> h2o_c[c] + nadp_c[c] + nwharg_c[c]	R00558	http://bigg.ucsd.edu/universal/reactions/NOS1
NOS3	-2	N-omega-Hydroxyarginine NADPH oxygen oxidoreductase	nadph_c[c] + o2_c[c] + 2 nwharg_c[c] <=> 3 h_c[c] + nadp_c[c] + 2 no_c[c] + 2 citr-L_c[c]	nadph_c[c] + 2 o2_c[c] + 2 nwharg_c[c] + h_c[c] <=> nadp_c[c] + 2 no_c[c] + 2 citr-L_c[c] + 2 h2o_c[c]		http://bigg.ucsd.edu/universal/reactions/NOS2_1
PTA2	-1	Phosphate acetyltransferase	h_c[c] + pi_c[c] + ppcoa_c[c] -> ppap_c[c] + coa_c[c]	pi_c[c] + ppcoa_c[c] -> ppap_c[c] + coa_c[c]	R00230	http://bigg.ucsd.edu/universal/reactions/PTA2
NMNHYD	1	Nicotinamide ribonucleotide phosphohydrolase	h2o_c[c] + nmn_c[c] -> h_c[c] + pi_c[c] + rnam_c[c]	h2o_c[c] + nmn_c[c] -> pi_c[c] + rnam_c[c]	R07297	http://bigg.ucsd.edu/universal/reactions/NMNHYD
23PDE9pp	-1	2',3'-cyclic-nucleotide phosphodiesterase (GMP) (periplasm)	h2o_c[c] + 23cgmp_c[c] -> 3gmp_c[c]	h2o_c[c] + 23cgmp_c[c] -> 3gmp_c[c] +h_c[c]	R03423	http://bigg.ucsd.edu/universal/reactions/23PDE9pp
URIK2	-1	uridine kinase (GTP:Uridine)	uri_c[c] + gtp_c[c] -> ump_c[c] + gdp_c[c]	gtp_c[c] + uri_c[c] <=> gdp_c[c] + h_c[c] + ump_c[c]
FGLU	-1	formimidoylglutamase	glu-L_c[c] + frmd_c[c] -> h2o_c[c] + forglu_c[c]	h_c[c] + h2o_c[c] + forglu_c[c] <=> glu__L_c[c] + frmd_c[c]
DTUPP	-1	dTTP uridine 5'-phosphotransferase	uri_c[c] + dttp_c[c] -> ump_c[c] + dtdp_c[c]	uri_c[c] + dttp_c[c] -> ump_c[c] + dtdp_c[c] +h_c[c]	R02097	http://bigg.ucsd.edu/universal/reactions/DTTUP
FACOALO	-1	fatty-acid--CoA ligase octadecanoate	h_c[c] + atp_c[c] + coa_c[c] + ocdca_c[c] -> ppi_c[c] + amp_c[c] + stcoa_c[c]	atp_c[c] + coa_c[c] + ocdca_c[c] -> ppi_c[c] + amp_c[c] + stcoa_c[c]	R01280	http://bigg.ucsd.edu/universal/reactions/FACOAL180
UAG2EMA	-1	UDP-N-acetyl-D-glucosamine 2-epimerase (Hydrolysis)	h2o_c[c] + uacgam_c[c] <=> acmana_c[c] + udp_c[c]	h2o_c[c] + uacgam_c[c] <=> acmana_c[c] + h_c[c] + udp_c[c]
23PDE2pp	-1	2',3'-cyclic-nucleotide phosphodiesterase (UMP) (periplasm)	h2o_c[c] + 23cump_c[c] -> 3ump_c[c]	h2o_c[c] + 23cump_c[c] -> 3ump_c[c] +h_c[c]	R03538	http://bigg.ucsd.edu/universal/reactions/23PDE2pp
UAGDP	1	UDP-N-acetylglucosamine diphosphorylase	utp_c[c] + acgam1p_c[c] -> ppi_c[c] + uacgam_c[c]	acgam1p_c[c] + h_c[c] + utp_c[c] <=> ppi_c[c] + uacgam_c[c]
LIPATPT	-1	Lipoate-ATP adenylate transferase	h_c[c] + atp_c[c] + lipoate_c[c] -> ppi_c[c] + lipoamp_c[c]	atp_c[c] + lipoate_c[c] -> ppi_c[c] + lipoamp_c[c]	R07770	http://bigg.ucsd.edu/universal/reactions/LIPATPT
GTPCII	-1	GTP cyclohydrolase II	3 h2o_c[c] + gtp_c[c] -> h_c[c] + ppi_c[c] + for_c[c] + 25dhpp_c[c]	gtp_c[c] + 3.0 h2o_c[c] <=> for_c[c] + 2.0 h_c[c] + ppi_c[c] + 25dhpp_c[c]
AMANK	-1	N-acetyl-D-mannosamine kinase	atp_c[c] + acmana_c[c] -> adp_c[c] + acmanap_c[c]	acmana_c[c] + atp_c[c] <=> acmanap_c[c] + adp_c[c] + h_c[c]
DDPA	1	3-deoxy-D-arabino-heptulosonate 7-phosphate synthetase	h2o_c[c] + pep_c[c] + e4p_c[c] -> h_c[c] + pi_c[c] + 2dda7p_c[c]	e4p_c[c] + h2o_c[c] + pep_c[c] <=> 2dda7p_c[c] + pi_c[c]
GLYKr	-1	glycerol kinase (reversible)	atp_c[c] + glyc_c[c] -> adp_c[c] + glyc3p_c[c]	atp_c[c] + glyc_c[c] -> adp_c[c] + glyc3p_c[c] + h_c[c]		http://bigg.ucsd.edu/universal/reactions/GLYK
UAGPT2	-1	UDP-N-acetylglucosamine-N-acetylmuramyl-(pentapeptide)pyrophosphoryl-undecaprenol N-acetylglucosamine transferase	uacgam_c[c] + uaGgla_c[c] <=> udp_c[c] + uaaGgla_c[c]	uacgam_c[c] + uaGgla_c[c] <=> udp_c[c] + uaaGgla_c[c] +h_c[c]	R06173	http://bigg.ucsd.edu/universal/reactions/UAGPT2
URIK3	-1	uridine kinase (ITP:Uridine)	uri_c[c] + itp_c[c] -> ump_c[c] + idp_c[c]	itp_c[c] + uri_c[c] <=> h_c[c] + idp_c[c] + ump_c[c]
ACPS1	-1	acyl-carrier protein synthase	coa_c[c] + apoACP_c[c] -> ACP_c[c] + pap_c[c]	apoACP_c[c] + coa_c[c] <=> ACP_c[c] + h_c[c] + pap_c[c]
PUNP7	-1	purine-nucleoside phosphorylase (Xanthosine)	h_c[c] + pi_c[c] + xtsn_c[c] <=> xan_c[c] + r1p_c[c]	pi_c[c] + xtsn_c[c] <=> r1p_c[c] + xan_c[c]	R02297	http://bigg.ucsd.edu/universal/reactions/PUNP7
DURIK1	-1	deoxyuridine kinase (ATP:Deoxyuridine)	atp_c[c] + duri_c[c] -> adp_c[c] + dump_c[c]	atp_c[c] + duri_c[c] <=> adp_c[c] + dump_c[c] + h_c[c]
PYK	-1	pyruvate kinase	atp_c[c] + pyr_c[c] -> adp_c[c] + pep_c[c]	adp_c[c] + h_c[c] + pep_c[c] <=> atp_c[c] + pyr_c[c]
HMPK1	-1	hydroxymethylpyrimidine kinase (ATP)	atp_c[c] + 4ahmmp_c[c] -> adp_c[c] + 4ampm_c[c]	atp_c[c] + 4ahmmp_c[c] -> adp_c[c] + 4ampm_c[c] +h_c[c]	R03471	http://bigg.ucsd.edu/universal/reactions/HMPK1
METSr	-1	methionine synthase reversible	5mthf_c[c] + hcys-L_c[c] <=> thf_c[c] + met-L_c[c]	5mthf_c[c] + hcys-L_c[c] <=> thf_c[c] + met-L_c[c] +h_c[c]	R00946	http://bigg.ucsd.edu/universal/reactions/METS
PFK_3	-1	phosphofructokinase (s7p)	atp_c[c] + s7p_c[c] -> adp_c[c] + s17bp_c[c]	atp_c[c] + s7p_c[c] -> adp_c[c] + s17bp_c[c] +h_c[c]	R01843	http://bigg.ucsd.edu/universal/reactions/PFK_3
PGK	-1	phosphoglycerate kinase	h_c[c] + atp_c[c] + 3pg_c[c] <=> adp_c[c] + 13dpg_c[c]	3pg_c[c] + atp_c[c] <=> 13dpg_c[c] + adp_c[c]
NP1	-1	nucleotide phosphatase	pi_c[c] + nicrns_c[c] <=> r1p_c[c] + nac_c[c]	pi_c[c] + nicrns_c[c] <=> r1p_c[c] + nac_c[c]
DAUPP	-1	dATP uridine 5'-phosphotransferase	uri_c[c] + datp_c[c] -> dadp_c[c] + ump_c[c]	uri_c[c] + datp_c[c] -> dadp_c[c] + ump_c[c] + h_c[c]		http://bigg.ucsd.edu/models/universal/reactions/DATUP
TMDPK	-1	thiamine diphosphokinase	atp_c[c] + thm_c[c] -> thmpp_c[c] + amp_c[c]	atp_c[c] + thm_c[c] -> thmpp_c[c] + amp_c[c]
MTHFR3	-1	5,10-methylenetetrahydrofolatereductase (NADPH)	nadp_c[c] + 5mthf_c[c] <=> h_c[c] + nadph_c[c] + mlthf_c[c]	nadp_c[c] + 5mthf_c[c] <=> 2 h_c[c] + nadph_c[c] + mlthf_c[c]
DGUPP	-1	dGTP uridine 5'-phosphotransferase	uri_c[c] + dgtp_c[c] -> ump_c[c] + dgdp_c[c]	uri_c[c] + dgtp_c[c] -> ump_c[c] + dgdp_c[c] +h_c[c]		http://bigg.ucsd.edu/universal/reactions/DGTUP
ASPCT	1	aspartate carbamoyltransferase	cbp_c[c] + asp-L_c[c] -> 2 h_c[c] + pi_c[c] + cbasp_c[c]	asp__L_c[c] + cbp_c[c] <=> cbasp_c[c] + h_c[c] + pi_c[c]
PTPAT	1	pantetheine-phosphate adenylyltransferase	atp_c[c] + pan4p_c[c] -> ppi_c[c] + dpcoa_c[c]	atp_c[c] + pan4p_c[c] + h_c[c] -> ppi_c[c] + dpcoa_c[c]		http://bigg.ucsd.edu/universal/reactions/PTPATi
PSCVT	1	3-phosphoshikimate 1-carboxyvinyltransferase	pep_c[c] + skm5p_c[c] <=> h_c[c] + pi_c[c] + 3psme_c[c]	pep_c[c] + skm5p_c[c] <=> 3psme_c[c] + pi_c[c]
SUCBZL	-1	o-succinylbenzoate-CoA ligase	h_c[c] + sucbz_c[c] + atp_c[c] + coa_c[c] -> ppi_c[c] + amp_c[c] + sbzcoa_c[c]	atp_c[c] + coa_c[c] + sucbz_c[c] <=> amp_c[c] + ppi_c[c] + sbzcoa_c[c]
MI1PP	1	myo-inositol 1-phosphatase	h2o_c[c] + mi1p-D_c[c] -> h_c[c] + pi_c[c] + inost_c[c]	h2o_c[c] + mi1p__D_c[c] <=> inost_c[c] + pi_c[c]
GAPDy	1	glyceraldehyde-3-phosphate dehydrogenase (NADP)	nadph_c[c] + 13dpg_c[c] -> nadp_c[c] + pi_c[c] + g3p_c[c]	nadph_c[c] + 13dpg_c[c] + h_c[c] -> nadp_c[c] + pi_c[c] + g3p_c[c]		http://bigg.ucsd.edu/universal/reactions/GAPDi_nadp
ALKP	1	alkaline phosphatase	h2o_c[c] + dhap_c[c] -> h_c[c] + pi_c[c] + dha_c[c]	dhap_c[c] + h2o_c[c] <=> dha_c[c] + pi_c[c]
GALUr	1	UTP alpha-D-glucose-1-phosphate uridylyltransferase	utp_c[c] + g1p_c[c] <=> ppi_c[c] + udpg_c[c]	utp_c[c] + g1p_c[c] + h_c[c] <=> ppi_c[c] + udpg_c[c]		http://bigg.ucsd.edu/universal/reactions/GALUi
LASP2OA	-1	L-Aspartate 2-oxoglutarate aminotransferase	oaa_c[c] + Largn_c[c] <=> pphn_c[c] + asp-L_c[c]	oaa_c[c] + Largn_c[c] <=> pphn_c[c] + asp-L_c[c] + h_c[c]
GNK	-1	gluconokinase	atp_c[c] + glcn_c[c] -> adp_c[c] + 6pgc_c[c]	atp_c[c] + glcn_c[c] <=> 6pgc_c[c] + adp_c[c] + h_c[c]
DUCYTP	-1	dUTP cytidine 5'-phosphotransferase	dutp_c[c] + cytd_c[c] -> cmp_c[c] + dudp_c[c]	dutp_c[c] + cytd_c[c] -> cmp_c[c] + dudp_c[c] + h_c[c]		http://bigg.ucsd.edu/universal/reactions/DUTCP
CHCOAL	-1	6-carboxyhexanoate-CoA ligase	h_c[c] + atp_c[c] + coa_c[c] + pime_c[c] -> ppi_c[c] + amp_c[c] + pmcoa_c[c]	atp_c[c] + coa_c[c] + pime_c[c] <=> amp_c[c] + ppi_c[c] + pmcoa_c[c]
GLYCK	-1	glycerate kinase	atp_c[c] + glyc-R_c[c] -> adp_c[c] + 3pg_c[c]	atp_c[c] + glyc__R_c[c] <=> 3pg_c[c] + adp_c[c] + h_c[c]
NTD4pp	1	5'-nucleotidase (CMP)	h2o_c[c] + cmp_c[c] -> h_c[c] + pi_c[c] + cytd_c[c]	cmp_p + h2o_p <=> cytd_p + pi_p
GPDDA2pp	-1	Glycerophosphodiester phosphodiesterase (Glycerophosphoethanolamine)	h2o_c[c] + g3pe_c[c] -> glyc3p_c[c] + etha_c[c]	g3pe_p + h2o_p <=> etha_p + glyc3p_p + h_p
FRUKr	-1	ATP D-fructose-1-phosphate 6-phosphotransferase	atp_c[c] + f1p_c[c] -> adp_c[c] + fdp_c[c]	atp_c[c] + f1p_c[c] -> adp_c[c] + fdp_c[c] + h_c[c]		http://bigg.ucsd.edu/universal/reactions/FRUK
GLUTRS	-1	Glutamyl-tRNA synthetase	h_c[c] + glu-L_c[c] + atp_c[c] + trnaglu_c[c] -> ppi_c[c] + amp_c[c] + glutrna_c[c]	atp_c[c] + glu__L_c[c] + trnaglu_c[c] <=> amp_c[c] + glutrna_c[c] + ppi_c[c]
DURIPP	-1	deoxyuridine phosphorylase	h_c[c] + pi_c[c] + duri_c[c] <=> 2dr1p_c[c] + ura_c[c]	duri_c[c] + pi_c[c] <=> 2dr1p_c[c] + ura_c[c]
CDPMEK	-1	4-(cytidine 5'-diphospho)-2-C-methyl-D-erythritol kinase	atp_c[c] + 4c2me_c[c] -> adp_c[c] + 2p4c2me_c[c]	4c2me_c[c] + atp_c[c] <=> 2p4c2me_c[c] + adp_c[c] + h_c[c]
CYTDK1	-1	cytidine kinase (ATP)	atp_c[c] + cytd_c[c] -> adp_c[c] + cmp_c[c]	atp_c[c] + cytd_c[c] <=> adp_c[c] + cmp_c[c] + h_c[c]
HETZK	-1	hydroxyethylthiazole kinase	atp_c[c] + 4mhetz_c[c] -> adp_c[c] + 4mpetz_c[c]	4mhetz_c[c] + atp_c[c] <=> 4mpetz_c[c] + adp_c[c] + h_c[c]
ORNCD	1	ornithine cyclodeaminase	orn_c[c] -> h_c[c] + nh4_c[c] + pro-L_c[c]	orn_c[c] <=> nh4_c[c] + pro__L_c[c]
ASAD	1	aspartate-semialdehyde dehydrogenase	nadph_c[c] + 4pasp_c[c] <=> nadp_c[c] + pi_c[c] + aspsa_c[c]	aspsa_c[c] + nadp_c[c] + pi_c[c] <=> 4pasp_c[c] + h_c[c] + nadph_c[c]
PFK	-1	phosphofructokinase	atp_c[c] + f6p_c[c] -> adp_c[c] + fdp_c[c]	atp_c[c] + f6p_c[c] <=> adp_c[c] + fdp_c[c] + h_c[c]
BPNT	1	3',5'-bisphosphate nucleotidase	h2o_c[c] + pap_c[c] -> h_c[c] + pi_c[c] + amp_c[c]	h2o_c[c] + pap_c[c] <=> amp_c[c] + pi_c[c]
CYTDK2	-1	cytidine kinase (GTP)	cytd_c[c] + gtp_c[c] -> cmp_c[c] + gdp_c[c]	cytd_c[c] + gtp_c[c] <=> cmp_c[c] + gdp_c[c] + h_c[c]
GLCBPP	-1	ATP D-glucose 6-phosphotransferase	atp_c[c] + glc-D-B_c[c] -> adp_c[c] + g6p-B_c[c]	atp_c[c] + glc-D-B_c[c] -> adp_c[c] + g6p-B_c[c] + h_c[c]
RBFSa	1	riboflavin synthase	4r5au_c[c] + db4p_c[c] -> h_c[c] + 2 h2o_c[c] + pi_c[c] + dmlz_c[c]	4r5au_c[c] + db4p_c[c] <=> dmlz_c[c] + 2.0 h2o_c[c] + pi_c[c]
MI3PP	1	myo-inositol 3-phosphatase	h2o_c[c] + mi3p-D_c[c] -> h_c[c] + pi_c[c] + inost_c[c]	h2o_c[c] + mi3p__D_c[c] <=> inost_c[c] + pi_c[c]
NADKd	-1	NAD kinase dTTP	nad_c[c] + dttp_c[c] <=> nadp_c[c] + dtdp_c[c]	nad_c[c] + dttp_c[c] <=> nadp_c[c] + dtdp_c[c] + h_c[c]		http://bigg.ucsd.edu/universal/reactions/NADK5
CHORS	1	chorismate synthase	3psme_c[c] -> h_c[c] + pi_c[c] + chor_c[c]	3psme_c[c] <=> chor_c[c] + pi_c[c]
PFK_2	-1	Phosphofructokinase	atp_c[c] + tag6p-D_c[c] -> adp_c[c] + tagdp-D_c[c]	atp_c[c] + tag6p__D_c[c] <=> adp_c[c] + h_c[c] + tagdp__D_c[c]
ARGSSr	-1	argininosuccinate synthase, reversible	atp_c[c] + citr-L_c[c] + asp-L_c[c] -> ppi_c[c] + argsuc_c[c] + amp_c[c]	atp_c[c] + citr-L_c[c] + asp-L_c[c] -> ppi_c[c] + argsuc_c[c] + amp_c[c] + h_c[c]		http://bigg.ucsd.edu/universal/reactions/ARGSS
RBFK	-1	riboflavin kinase	atp_c[c] + ribflv_c[c] -> adp_c[c] + fmn_c[c]	atp_c[c] + ribflv_c[c] <=> adp_c[c] + fmn_c[c] + h_c[c]
NTD6pp	1	5'-nucleotidase (dAMP)	h2o_c[c] + damp_c[c] -> h_c[c] + pi_c[c] + dad-2_c[c]	damp_p + h2o_p <=> dad_2_p + pi_p
PYDXK	-1	pyridoxal kinase	atp_c[c] + pydx_c[c] -> adp_c[c] + pydx5p_c[c]	atp_c[c] + pydx_c[c] <=> adp_c[c] + h_c[c] + pydx5p_c[c]
PUNP6	-1	purine-nucleoside phosphorylase (Deoxyinosine)	h_c[c] + pi_c[c] + din_c[c] <=> 2dr1p_c[c] + hxan_c[c]	din_c[c] + pi_c[c] <=> 2dr1p_c[c] + hxan_c[c]
UDCTPP	-1	dCTP uridine 5'-phosphotransferase	dctp_c[c] + uri_c[c] -> ump_c[c] + dcdp_c[c]	dctp_c[c] + uri_c[c] -> ump_c[c] + dcdp_c[c] + h_c[c]		http://bigg.ucsd.edu/universal/reactions/DCTUP
FMNAT	1	FMN adenylyltransferase	atp_c[c] + fmn_c[c] -> ppi_c[c] + fad_c[c]	atp_c[c] + fmn_c[c] + h_c[c] <=> fad_c[c] + ppi_c[c]
PPAKr	-1	Propionate kinase	h_c[c] + atp_c[c] + ppa_c[c] <=> adp_c[c] + ppap_c[c]	adp_c[c] + ppap_c[c] <=> atp_c[c] + ppa_c[c]
NADS1	-1	NAD synthase (nh3)	nh4_c[c] + atp_c[c] + dnad_c[c] -> ppi_c[c] + nad_c[c] + amp_c[c]	atp_c[c] + dnad_c[c] + nh4_c[c] <=> amp_c[c] + h_c[c] + nad_c[c] + ppi_c[c]
AKP1	1	alkaline phosphatase (Dihydroneopterin)	3 h2o_c[c] + ahdt_c[c] -> 3 h_c[c] + 3 pi_c[c] + dhnpt_c[c]	ahdt_c[c] + 3.0 h2o_c[c] <=> dhnpt_c[c] + 2.0 h_c[c] + 3.0 pi_c[c]
THRS	1	threonine synthase	h2o_c[c] + phom_c[c] -> h_c[c] + pi_c[c] + thr-L_c[c]	h2o_c[c] + phom_c[c] <=> pi_c[c] + thr__L_c[c]
ACGK	-1	acetylglutamate kinase	h_c[c] + atp_c[c] + acglu_c[c] -> adp_c[c] + acg5p_c[c]	acglu_c[c] + atp_c[c] <=> acg5p_c[c] + adp_c[c]
23PDE7pp	-1	2',3'-cyclic-nucleotide phosphodiesterase (AMP) (periplasm)	h2o_c[c] + 23camp_c[c] -> 3amp_c[c]	23camp_p + h2o_p <=> 3amp_p + h_p
NADK	-1	NAD kinase	atp_c[c] + nad_c[c] -> nadp_c[c] + adp_c[c]	atp_c[c] + nad_c[c] <=> adp_c[c] + h_c[c] + nadp_c[c]
FOLR2	1	folate reductase	nadp_c[c] + dhf_c[c] <=> h_c[c] + nadph_c[c] + fol_c[c]	nadph_c[c] + fol_c[c] <=> dhf_c[c] + nadp_c[c]
CDDTPP	-1	dTTP cytidine 5'-phosphotransferase	cytd_c[c] + dttp_c[c] <=> cmp_c[c] + dtdp_c[c]	cytd_c[c] + dttp_c[c] <=> cmp_c[c] + dtdp_c[c] + h_c[c]		http://bigg.ucsd.edu/universal/reactions/DTTGY
UUPP	-1	ITP cytidine 5'-phosphotransferase	cytd_c[c] + itp_c[c] -> cmp_c[c] + idp_c[c]	cytd_c[c] + itp_c[c] -> cmp_c[c] + idp_c[c] + h_c[c]		http://bigg.ucsd.edu/universal/reactions/ITCY
UDUPP	-1	UTP uridine 5'-phosphotransferase	utp_c[c] + uri_c[c] -> udp_c[c] + ump_c[c]	utp_c[c] + uri_c[c] -> udp_c[c] + ump_c[c] + h_c[c]		http://bigg.ucsd.edu/universal/reactions/UTUP
GTPDPK	-1	GTP diphosphokinase	atp_c[c] + gtp_c[c] -> amp_c[c] + gdptp_c[c]	atp_c[c] + gtp_c[c] -> amp_c[c] + gdptp_c[c] + h_c[c]		http://bigg.ucsd.edu/universal/reactions/GTPDPK
DUUPP	-1	dUTP uridine 5'-phosphotransferase	dutp_c[c] + uri_c[c] -> dudp_c[c] + ump_c[c]	dutp_c[c] + uri_c[c] -> dudp_c[c] + ump_c[c] + h_c[c]		http://bigg.ucsd.edu/universal/reactions/DUTUP
PUNP3	-1	purine-nucleoside phosphorylase (Guanosine)	h_c[c] + pi_c[c] + gsn_c[c] -> r1p_c[c] + gua_c[c]	gsn_c[c] + pi_c[c] <=> gua_c[c] + r1p_c[c]
4NPPP	1	4-Nitrophenyl phosphate phosphohydrolase	h2o_c[c] + 4nphp_c[c] -> h_c[c] + pi_c[c] + 4nph_c[c]	h2o_c[c] + 4nphp_c[c] -> pi_c[c] + 4nph_c[c]		http://bigg.ucsd.edu/universal/reactions/r0587
HPPK2	-1	6-hydroxymethyl-dihydropterin pyrophosphokinase	atp_c[c] + 6hmhpt_c[c] -> amp_c[c] + 6hmhptpp_c[c]	6hmhpt_c[c] + atp_c[c] <=> 6hmhptpp_c[c] + amp_c[c] + h_c[c]
AMID5	1	amidase	h2o_c[c] + aa_c[c] -> nh4_c[c] + acryl_c[c]	h2o_c[c] + aa_c[c] <=> nh4_c[c] + acryl_c[c]
PRPPS	-1	phosphoribosylpyrophosphate synthetase	atp_c[c] + r5p_c[c] <=> amp_c[c] + prpp_c[c]	atp_c[c] + r5p_c[c] <=> amp_c[c] + h_c[c] + prpp_c[c]
PROD2	-1	Proline dehydrogenase	pro-L_c[c] + fad_c[c] -> 1pyr5c_c[c] + fadh2_c[c]	fad_c[c] + pro__L_c[c] <=> 1pyr5c_c[c] + fadh2_c[c] + h_c[c]
PLPS	1	Pyridoxal-5-phosphate synthase	gln-L_c[c] + ru5p-D_c[c] + g3p_c[c] -> 2 h_c[c] + 3 h2o_c[c] + glu-L_c[c] + pi_c[c] + pydx5p_c[c]	g3p_c[c] + gln__L_c[c] + r5p_c[c] <=> glu__L_c[c] + h_c[c] + 3.0 h2o_c[c] + pi_c[c] + pydx5p_c[c]
SHKK	-1	shikimate kinase	atp_c[c] + skm_c[c] -> adp_c[c] + skm5p_c[c]	atp_c[c] + skm_c[c] <=> adp_c[c] + h_c[c] + skm5p_c[c]
HISTP	1	histidinol-phosphatase	h2o_c[c] + hisp_c[c] -> h_c[c] + pi_c[c] + histd_c[c]	h2o_c[c] + hisp_c[c] <=> histd_c[c] + pi_c[c]
GAPD	-1	glyceraldehyde-3-phosphate dehydrogenase	pi_c[c] + nad_c[c] + g3p_c[c] <=> nadh_c[c] + 13dpg_c[c]	g3p_c[c] + nad_c[c] + pi_c[c] <=> 13dpg_c[c] + h_c[c] + nadh_c[c]
MI4PP	1	myo-inositol 4-phosphatase	h2o_c[c] + mi4p-D_c[c] -> h_c[c] + pi_c[c] + inost_c[c]	h2o_c[c] + mi4p__D_c[c] <=> inost_c[c] + pi_c[c]
UAGCVT	1	UDP-N-acetylglucosamine 1-carboxyvinyltransferase	uacgam_c[c] + pep_c[c] -> h_c[c] + pi_c[c] + uaccg_c[c]	pep_c[c] + uacgam_c[c] <=> pi_c[c] + uaccg_c[c]
PRAIS	-1	phosphoribosylaminoimidazole synthase	atp_c[c] + fpram_c[c] -> h_c[c] + pi_c[c] + adp_c[c] + air_c[c]	atp_c[c] + fpram_c[c] <=> adp_c[c] + air_c[c] + 2.0 h_c[c] + pi_c[c]
FBP	1	fructose-bisphosphatase	h2o_c[c] + fdp_c[c] -> h_c[c] + pi_c[c] + f6p_c[c]	fdp_c[c] + h2o_c[c] <=> f6p_c[c] + pi_c[c]
DADNK	-1	deoxyadenosine kinase	atp_c[c] + dad-2_c[c] -> adp_c[c] + damp_c[c]	atp_c[c] + dad_2_c[c] <=> adp_c[c] + damp_c[c] + h_c[c]
PUNP2	-1	purine-nucleoside phosphorylase (Deoxyadenosine)	h_c[c] + pi_c[c] + dad-2_c[c] <=> ade_c[c] + 2dr1p_c[c]	dad_2_c[c] + pi_c[c] <=> 2dr1p_c[c] + ade_c[c]
METB1r	-1	metb1 (rev)	cys-L_c[c] + achms_c[c] <=> ac_c[c] + cyst-L_c[c]	cys-L_c[c] + achms_c[c] <=> ac_c[c] + cyst-L_c[c] + h_c[c]		http://bigg.ucsd.edu/universal/reactions/METB1
DHQS	1	3-dehydroquinate synthase	2dda7p_c[c] -> h_c[c] + pi_c[c] + 3dhq_c[c]	2dda7p_c[c] <=> 3dhq_c[c] + pi_c[c]
PTAr	-1	phosphotransacetylase	h_c[c] + pi_c[c] + accoa_c[c] -> coa_c[c] + actp_c[c]	accoa_c[c] + pi_c[c] <=> actp_c[c] + coa_c[c]
NTD1	1	5'-nucleotidase (dUMP)	h2o_c[c] + dump_c[c] -> h_c[c] + pi_c[c] + duri_c[c]	dump_c[c] + h2o_c[c] <=> duri_c[c] + pi_c[c]
PPNCL2	-1	phosphopantothenate-cysteine ligase	ctp_c[c] + cys-L_c[c] + 4ppan_c[c] -> ppi_c[c] + cmp_c[c] + 4ppcys_c[c]	4ppan_c[c] + ctp_c[c] + cys__L_c[c] <=> 4ppcys_c[c] + cmp_c[c] + h_c[c] + ppi_c[c]
HEX7	-1	hexokinase (D-fructose:ATP)	atp_c[c] + fru_c[c] -> adp_c[c] + f6p_c[c]	atp_c[c] + fru_c[c] <=> adp_c[c] + f6p_c[c] + h_c[c]
TMDK1	-1	thymidine kinase (ATP:thymidine)	atp_c[c] + thymd_c[c] -> adp_c[c] + dtmp_c[c]	atp_c[c] + thymd_c[c] <=> adp_c[c] + dtmp_c[c] + h_c[c]
DACTPP	-1	dATP cytidine 5'-phosphotransferase	cytd_c[c] + datp_c[c] -> cmp_c[c] + dadp_c[c]	cytd_c[c] + datp_c[c] -> cmp_c[c] + dadp_c[c] + h_c[c]		http://bigg.ucsd.edu/universal/reactions/DATCY
SHSL1r	1	O-succinylhomoserine lyase reversible	cyst-L_c[c] + succ_c[c] <=> cys-L_c[c] + suchms_c[c]	cyst-L_c[c] + succ_c[c] + h_c[c] <=> cys-L_c[c] + suchms_c[c]		http://bigg.ucsd.edu/universal/reactions/SHSL1
DPCOAK	-1	dephospho-CoA kinase	atp_c[c] + dpcoa_c[c] -> adp_c[c] + coa_c[c]	atp_c[c] + dpcoa_c[c] <=> adp_c[c] + coa_c[c] + h_c[c]
NNATr	1	nicotinate-nucleotide adenylyltransferase	atp_c[c] + nicrnt_c[c] <=> ppi_c[c] + dnad_c[c]	atp_c[c] + h_c[c] + nicrnt_c[c] <=> dnad_c[c] + ppi_c[c]
23PDE4pp	-1	2',3'-cyclic-nucleotide phosphodiesterase (CMP) (periplasm)	h2o_c[c] + 23ccmp_c[c] -> 3cmp_c[c]	23ccmp_p + h2o_p <=> 3cmp_p + h_p
ACS	-1	acetyl-CoA synthetase	h_c[c] + ac_c[c] + atp_c[c] + coa_c[c] -> ppi_c[c] + amp_c[c] + accoa_c[c]	ac_c[c] + atp_c[c] + coa_c[c] <=> accoa_c[c] + amp_c[c] + ppi_c[c]
CBMK	-1	Carbamate kinase	nh4_c[c] + atp_c[c] + co2_c[c] -> h_c[c] + adp_c[c] + cbp_c[c]	nh4_c[c] + atp_c[c] + co2_c[c] -> adp_c[c] + cbp_c[c]	R00150
SPODM	2	superoxide dismutase	2 o2s_c[c] -> o2_c[c] + h2o2_c[c]	2.0 h_c[c] + 2.0 o2s_c[c] <=> h2o2_c[c] + o2_c[c]
4HTHRS	1	4-Hydroxy-L-threonine synthase	h2o_c[c] + phthr_c[c] -> h_c[c] + pi_c[c] + 4hthr_c[c]	h2o_c[c] + phthr_c[c] <=> 4hthr_c[c] + pi_c[c]
PNTK	-1	pantothenate kinase	atp_c[c] + pnto-R_c[c] -> adp_c[c] + 4ppan_c[c]	atp_c[c] + pnto__R_c[c] <=> 4ppan_c[c] + adp_c[c] + h_c[c]
HEX1	-1	hexokinase (D-glucose:ATP)	glc-D_c[c] + atp_c[c] -> g6p_c[c] + adp_c[c]	atp_c[c] + glc__D_c[c] <=> adp_c[c] + g6p_c[c] + h_c[c]
DGNSK	-1	ATP deoxyguanosine 5'-phosphotransferase	atp_c[c] + dgsn_c[c] -> adp_c[c] + dgmp_c[c]	atp_c[c] + dgsn_c[c] <=> adp_c[c] + dgmp_c[c] + h_c[c]
DRBK	1	Deoxyribokinase	adp_c[c] + 2dr5p_c[c] <=> atp_c[c] + drib_c[c]	atp_c[c] + drib_c[c] <=> 2dr5p_c[c] + adp_c[c] + h_c[c]
CBPS	-1	carbamoyl-phosphate synthase (glutamine-hydrolysing)	h2o_c[c] + gln-L_c[c] + 2 atp_c[c] + hco3_c[c] -> h_c[c] + glu-L_c[c] + pi_c[c] + 2 adp_c[c] + cbp_c[c]	h2o_c[c] + gln-L_c[c] + 2 atp_c[c] + hco3_c[c] -> glu-L_c[c] + pi_c[c] + 2 adp_c[c] + cbp_c[c] + 2 h_c[c]	R00575	http://bigg.ucsd.edu/universal/reactions/CBPS
LPLIPAL2A161	-1	Lysophospholipase L2 (2-acylglycerophosphotidate, n-C16:1)	h2o_c[c] + 2hdec9eg3p_c[c] -> h_c[c] + glyc3p_c[c] + hdcea_c[c]	2hdec9eg3p_c[c] + h2o_c[c] <=> glyc3p_c[c] + 2.0 h_c[c] + hdcea_c[c]
RBKr	-1	ribokinase reversible	atp_c[c] + rib-D_c[c] -> adp_c[c] + r5p_c[c]	atp_c[c] + rib-D_c[c] -> adp_c[c] + r5p_c[c] + h_c[c]	R01051	http://bigg.ucsd.edu/universal/reactions/RBK
ADPRDP	-2	ADPribose diphosphatase	h2o_c[c] + adprib_c[c] -> r5p_c[c] + amp_c[c]	adprib_c[c] + h2o_c[c] <=> amp_c[c] + 2.0 h_c[c] + r5p_c[c]
AGPRi	1	N-acetyl-g-glutamyl-phosphate reductase	nadph_c[c] + acg5p_c[c] -> nadp_c[c] + pi_c[c] + acg5sa_c[c]	nadph_c[c] + h_c[c] + acg5p_c[c] -> nadp_c[c] + pi_c[c] + acg5sa_c[c]	R03443	http://bigg.ucsd.edu/universal/reactions/AGPR
PRATPP	-1	phosphoribosyl-ATP pyrophosphatase	h2o_c[c] + prbatp_c[c] -> ppi_c[c] + prbamp_c[c]	h2o_c[c] + prbatp_c[c] <=> h_c[c] + ppi_c[c] + prbamp_c[c]
URIK1	-1	uridine kinase (ATP:Uridine)	atp_c[c] + uri_c[c] -> adp_c[c] + ump_c[c]	atp_c[c] + uri_c[c] <=> adp_c[c] + h_c[c] + ump_c[c]
G3PCT	1	glycerol-3-phosphate cytidylyltransferase	ctp_c[c] + glyc3p_c[c] -> ppi_c[c] + cdpglyc_c[c]	ctp_c[c] + glyc3p_c[c] + h_c[c] <=> ppi_c[c] + cdpglyc_c[c]
OOR3r	-2	2-oxoglutarate synthase (rev)	h_c[c] + co2_c[c] + fdxrd_c[c] + succoa_c[c] <=> akg_c[c] + coa_c[c] + fdxox_c[c]	akg_c[c] + coa_c[c] + h_c[c] + fdxox_c[c] <=> co2_c[c] + succoa_c[c] + fdxrd_c[c]
IZPN	-1	imidazolonepropionase	h2o_c[c] + 4izp_c[c] -> forglu_c[c]	h2o_c[c] + 4izp_c[c] <=> h_c[c] + forglu_c[c]
PRO1x	-1	proline oxidase (L-proline, NAD)	pro-L_c[c] + nad_c[c] -> h_c[c] + 1pyr5c_c[c] + nadh_c[c]	nad_c[c] + pro__L_c[c] <=> 1pyr5c_c[c] + 2.0 h_c[c] + nadh_c[c]
FACOAL140p	-1	fatty-acid--CoA ligase (tetradecanoate), peroxisomal	h_c[c] + atp_c[c] + coa_c[c] + ttdca_c[c] -> ppi_c[c] + amp_c[c] + tdcoa_c[c]	atp_x + coa_x + ttdca_x <=> amp_x + ppi_x + tdcoa_x
PANTS	-1	pantothenate synthase	atp_c[c] + pant-R_c[c] + ala-B_c[c] -> ppi_c[c] + amp_c[c] + pnto-R_c[c]	ala_B_c[c] + atp_c[c] + pant__R_c[c] <=> amp_c[c] + h_c[c] + pnto__R_c[c] + ppi_c[c]
PSP_L	1	phosphoserine phosphatase (L-serine)	h2o_c[c] + pser-L_c[c] -> h_c[c] + pi_c[c] + ser-L_c[c]	h2o_c[c] + pser__L_c[c] <=> pi_c[c] + ser__L_c[c]
RBK_Dr	-1	D-ribulokinase (reversible)	atp_c[c] + rbl-D_c[c] -> adp_c[c] + ru5p-D_c[c]	atp_c[c] + rbl__D_c[c] <=> adp_c[c] + h_c[c] + ru5p__D_c[c]
GLULOD	4	L-Glutamate ferredoxin oxidoreductase transaminating	2 glu-L_c[c] + 2 fdxox_c[c] <=> 2 h_c[c] + akg_c[c] + gln-L_c[c] + 2 fdxrd_c[c]	2 glu-L_c[c] + 2 fdxox_c[c] <=> 2 h_c[c] + akg_c[c] + gln-L_c[c] + 2 fdxrd_c[c]	R00021	http://bigg.ucsd.edu/universal/reactions/GLMS_syn
RBK_L1	-1	L-ribulokinase (L-ribulose)	atp_c[c] + rbl-L_c[c] -> adp_c[c] + ru5p-L_c[c]	atp_c[c] + rbl__L_c[c] <=> adp_c[c] + h_c[c] + ru5p__L_c[c]
L-LACD	-2	L-Lactate dehydrogenase irreversible	2 ficytcc553_c[c] + lac-L_c[c] <=> 2 h_c[c] + pyr_c[c] + 2 focytc_c[c]	2 ficytcc553_c[c] + lac-L_c[c] <=> 2 h_c[c] + pyr_c[c] + 2 focytc_c[c]	R00196	http://bigg.ucsd.edu/universal/reactions/LLDH_ferr_x
D-LACD	-2	R-Lactate ferricytochrome-c 2-oxidoreductase	lac-D_c[c] + 2 ficytcc553_c[c] <=> 2 h_c[c] + pyr_c[c] + 2 focytc_c[c]	lac-D_c[c] + 2 ficytcc553_c[c] <=> 2 h_c[c] + pyr_c[c] + 2 focytc_c[c]	R00196	http://bigg.ucsd.edu/universal/reactions/D_LACDHm
NADDPp	-2	NAD diphosphatase, peroxisomal	h2o_c[c] + nad_c[c] <=> amp_c[c] + nmn_c[c]	h2o_x + nad_x <=> amp_x + 2.0 h_x + nmn_x
ACYP_2	1	acylphosphatase (2)	h2o_c[c] + actp_c[c] -> 2 h_c[c] + ac_c[c] + pi_c[c]	actp_c[c] + h2o_c[c] <=> ac_c[c] + h_c[c] + pi_c[c]
PGLYCP	1	Phosphoglycolate phosphatase	h2o_c[c] + 2pglyc_c[c] -> h_c[c] + pi_c[c] + glyclt_c[c]	2pglyc_c[c] + h2o_c[c] <=> glyclt_c[c] + pi_c[c]
ADK2	-1	adenylate kinase (Inorganic triphosphate)	h_c[c] + amp_c[c] + pppi_c[c] <=> adp_c[c] + ppi_c[c]	amp_c[c] + pppi_c[c] <=> adp_c[c] + ppi_c[c]
PYNP2r	-1	pyrimidine-nucleoside phosphorylase (uracil)	h_c[c] + pi_c[c] + uri_c[c] -> r1p_c[c] + ura_c[c]	pi_c[c] + uri_c[c] <=> r1p_c[c] + ura_c[c]
MEPCT	1	2-C-methyl-D-erythritol 4-phosphate cytidylyltransferase	ctp_c[c] + 2me4p_c[c] -> ppi_c[c] + 4c2me_c[c]	2me4p_c[c] + ctp_c[c] + h_c[c] <=> 4c2me_c[c] + ppi_c[c]
THZPSN	-1	thiazole phosphate synthesis	atp_c[c] + cys-L_c[c] + tyr-L_c[c] + dxyl5p_c[c] -> h2o_c[c] + ppi_c[c] + co2_c[c] + ala-L_c[c] + amp_c[c] + 4mpetz_c[c] + 4hba_c[c]	atp_c[c] + cys__L_c[c] + dxyl5p_c[c] + tyr__L_c[c] <=> 4mpetz_c[c] + ala__L_c[c] + amp_c[c] + co2_c[c] + h_c[c] + h2o_c[c] + ppi_c[c] + 4hba_c[c]
NTPP9	-1	Nucleoside triphosphate pyrophosphorylase (itp)	h2o_c[c] + itp_c[c] -> ppi_c[c] + imp_c[c]	h2o_c[c] + itp_c[c] <=> h_c[c] + imp_c[c] + ppi_c[c]
PLMET	-2	Plasmenylethanolamine ethanolamine phosphohydrolase	h_c[c] + h2o_c[c] + 3h5ox[c] <=> ethamp_c[c] + acgly[c]	h2o_c[c] + 3h5ox[c] <=> ethamp_c[c] + acgly[c]	R07381
PTHPS	1	6-pyruvoyltetrahydropterin synthase	ahdt_c[c] <=> h_c[c] + pppi_c[c] + 6pthp_c[c]	ahdt_c[c] <=> pppi_c[c] + 6pthp_c[c]
ATPP5P	-1	ATP pyridoxal 5'-phosphotransferase	atp_c[c] + pydxn_c[c] -> adp_c[c] + pdx5p_c[c]	atp_c[c] + pydxn_c[c] -> adp_c[c] + pdx5p_c[c] +h_c[c]
CO23OC	1	Catechol oxygen 2 3-oxidoreductasedecyclizing	o2_c[c] + catechol_c[c] -> h_c[c] + 2hmcnsad_c[c]	o2_c[c] + catechol_c[c] -> 2hmcnsad_c[c]	R00816
GLCAH	-1	Glycocholate amidohydrolase	h2o_c[c] + gchola_c[c] <=> gly_c[c] + cholate_c[c]	h2o_c[c] + gchola_c[c] <=> gly_c[c] + cholate_c[c]	R05835
NTPP2	-1	Nucleoside triphosphate pyrophosphorylase (gtp)	h2o_c[c] + gtp_c[c] -> ppi_c[c] + gmp_c[c]	h2o_c[c] + gtp_c[c] -> ppi_c[c] + gmp_c[c] + h_c[c]		http://bigg.ucsd.edu/universal/reactions/NTPP2
TAHL	-1	Taurocholate amidohydrolase	h2o_c[c] + tchola_c[c] <=> cholate_c[c] + taur_c[c]	h2o_c[c] + tchola_c[c] <=> cholate_c[c] + taur_c[c]	R02797
ATPX5P	-1	ATP pyridoxal 5'-phosphotransferase	atp_c[c] + pydam_c[c] -> adp_c[c] + pyam5p_c[c]	atp_c[c] + pydam_c[c] -> adp_c[c] + pyam5p_c[c] +h_c[c]	R02493
PO2OR	-1	Pyruvate oxygen 2-oxidoreductase phosphorylating	2 h_c[c] + o2_c[c] + pi_c[c] + pyr_c[c] <=> co2_c[c] + actp_c[c] + h2o2_c[c]	h_c[c] + o2_c[c] + pi_c[c] + pyr_c[c] <=> co2_c[c] + actp_c[c] + h2o2_c[c]	R00207
NTPP10	-1	Nucleoside triphosphate pyrophosphorylase (ditp)	h2o_c[c] + ditp_c[c] -> ppi_c[c] + dimp_c[c]	h2o_c[c] + ditp_c[c] -> ppi_c[c] + dimp_c[c] + h_c[c]		http://bigg.ucsd.edu/universal/reactions/NTPP10
NTPP11	-1	Nucleoside triphosphate pyrophosphorylase (xtp)	h2o_c[c] + xtp_c[c] -> ppi_c[c] + xmp_c[c]	h2o_c[c] + xtp_c[c] -> ppi_c[c] + xmp_c[c] + h_c[c]		http://bigg.ucsd.edu/universal/reactions/NTPP11
NTPP1	-1	Nucleoside triphosphate pyrophosphorylase (dgtp)	h2o_c[c] + dgtp_c[c] -> ppi_c[c] + dgmp_c[c]	h2o_c[c] + dgtp_c[c] -> ppi_c[c] + dgmp_c[c] +h_c[c]		http://bigg.ucsd.edu/universal/reactions/NTPP1
DUTPDP	-1	dUTP diphosphatase	h2o_c[c] + dutp_c[c] -> ppi_c[c] + dump_c[c]	h2o_c[c] + dutp_c[c] -> ppi_c[c] + dump_c[c] +h_c[c]		http://bigg.ucsd.edu/universal/reactions/DUTPDP
NTPP8	-1	Nucleoside triphosphate pyrophosphorylase (utp)	h2o_c[c] + utp_c[c] -> ppi_c[c] + ump_c[c]	h2o_c[c] + utp_c[c] -> ppi_c[c] + ump_c[c] +h_c[c]		http://bigg.ucsd.edu/universal/reactions/NTPP8
GDNSACT	-1	glycosyl-4,4'-diaponeurosporenoate acyltransferase	gdnspate_c + mttdca_c -> stphxln_c	gdnspate_c + mttdca_c -> stphxln_c

### Sheet: fix_O
rxn	IMBALANCE	rxn name	rxn desc	Corrected	Reference
DHNOAT	-2	1 4-dihydroxy-2-naphthoate octaprenyltransferase	h_c[c] + dhna_c[c] + octdp_c[c] -> ppi_c[c] + co2_c[c]	h_c[c] + dhna_c[c] + octdp_c[c] -> ppi_c[c] + co2_c[c] + mql8_c[c]	http://www.genome.jp/dbget-bin/www_bget?rn:R10757
