## Supplementary Table 3 for "An integrated computational and experimental study to elucidate *Staphylococcus aureus* metabolism"

### Sheet: readme
	Sheet	description
	off	Reactions that were turned off
	irreversible	Reactions that were forced to go in the forward direction only
	reversed	Reactions that were made reversible

### Sheet: off
ID	name	eqn	comments	Ref
3H3MOPI	(S)-2-Aceto-2-hydroxybutanoate:NADP+ oxidoreductase (isomerizing)	2ahbut_c[c] <=> 3h3mop_c[c]	removed lumped reaction
3MODH	rxn07430	h_c[c] + thmpp_c[c] + 3mob_c[c] -> co2_c[c] + 2mehtpp_c[c]	removed lumped reaction
ACALDi	acetaldehyde dehydrogenase (acetylating)	nad_c[c] + acald_c[c] + coa_c[c] -> h_c[c] + nadh_c[c] + accoa_c[c]	duplicate removed
ACCOAL2r	acetate-CoA ligase (ADP-forming)	atp_c[c] + coa_c[c] + ppa_c[c] -> pi_c[c] + adp_c[c] + ppcoa_c[c]	no evidence
ACLS_a	acetolactate synthase	h_c[c] + thmpp_c[c] + pyr_c[c] -> co2_c[c] + hethmpp_c[c]	Break thermodynamically infeasible cycle, removed duplicate/lumped
ACLS_b	acetolactate synthase	thmpp_c[c] + alac-S_c[c] <=> pyr_c[c] + hethmpp_c[c]	Break thermodynamically infeasible cycle, removed duplicate/lumped
ACLS_c	rxn00544	thmpp_c[c] + acald_c[c] -> hethmpp_c[c]	Break thermodynamically infeasible cycle, removed duplicate/lumped
ACLS_d	2-alpha-Hydroxyethylthiamine diphosphate lipoamide	lpam_c[c] + hethmpp_c[c] -> thmpp_c[c] + adhlam_c[c]	Break thermodynamically infeasible cycle, removed duplicate/lumped
ACNAMt2	N-acetylneuraminate proton symport	h_e[e] + acnam_e[e] -> h_c[c] + acnam_c[c]	weak substrate specifictiy of the transporter	https://www.ncbi.nlm.nih.gov/pmc/articles/PMC6039549/
ACONT	aconitase	cit_c[c] -> icit_c[c]	removed lumped reaction
AGMT	agmatinase	h2o_c[c] + agm_c[c] -> urea_c[c] + ptrc_c[c]	no evidence
AGPRi	N-acetyl-g-glutamyl-phosphate reductase	nadph_c[c] + acg5p_c[c] -> nadp_c[c] + pi_c[c] + acg5sa_c[c]	duplicate removed
AIRC	phosphoribosylaminoimidazole carboxylase	h_c[c] + 5aizc_c[c] -> co2_c[c] + air_c[c]	break thermodynamically infeasible cycle, removed duplicate/lumped
AIRC2	phosphoribosylaminoimidazole carboxylase	atp_c[c] + air_c[c] + hco3_c[c] -> h_c[c] + pi_c[c] + adp_c[c] + 5caiz_c[c]	break thermodynamically infeasible cycle, removed duplicate/lumped
AIRC3	phosphoribosylaminoimidazole carboxylase (mutase rxn)	5aizc_c[c] <=> 5caiz_c[c]	break thermodynamically infeasible cycle, removed duplicate/lumped
AIRC4	NCAIR synthetase and NCAIR mutase	atp_c[c] + air_c[c] + hco3_c[c] -> h_c[c] + pi_c[c] + adp_c[c] + 5aizc_c[c]	break thermodynamically infeasible cycle, removed duplicate/lumped
ALCD2	Ethanol NAD oxidoreductase	nad_c[c] + etoh_c[c] <=> h_c[c] + nadh_c[c] + acald_c[c]	duplicate removed
ANTDK	anteisopentadecanoyl-Diacylglycerol kinase	atp_c[c] + 12diasglyc_c[c] -> adp_c[c] + 12diasn3_c[c]	break thermodynamically infeasible cycle
ANTISDK	anteisoheptadecanoyl-Diacylglycerol kinase	atp_c[c] + 12disgly_c[c] -> adp_c[c] + 12ddgly3p_c[c]	break thermodynamically infeasible cycle
AOXS	8-amino-7-oxononanoate synthase	h_c[c] + ala-L_c[c] + pmcoa_c[c] -> co2_c[c] + coa_c[c] + 8aonn_c[c]	duplicate removed
ARGD	Arginine Deiminase	h2o_c[c] + arg-L_c[c] -> nh4_c[c] + citr-L_c[c]	duplicate removed
ASPK	aspartate kinase	h_c[c] + atp_c[c] + asp-L_c[c] <=> adp_c[c] + 4pasp_c[c]	duplicate removed
BUTBETtr	isoheptadecanoyl-phosphatidic acid phosphatase	h2o_c[c] + 12dsgly3p_c[c] -> h_c[c] + pi_c[c] + 12diisgly_c[c]	duplicate removed
CYTDK2	cytidine kinase (GTP)	cytd_c[c] + gtp_c[c] -> cmp_c[c] + gdp_c[c]	no evidence
D-LACD	R-Lactate ferricytochrome-c 2-oxidoreductase	lac-D_c[c] + 2 ficytcc553_c[c] <=> 2 h_c[c] + pyr_c[c] + 2 focytc_c[c]	Staph does not have cytochrome c
DALAt2pp	D-alanine transport in via proton symport (periplasm)	h_e[e] + ala-D_e[e] -> h_c[c] + ala-D_c[c]	corrected directionality
DBTSr	dethiobiotin synthase	atp_c[c] + co2_c[c] + dann_c[c] -> 3 h_c[c] + pi_c[c] + adp_c[c] + dtbt_c[c]	duplicate removed
DHPS4	2-Amino-4-hydroxy-6-hydroxymethyl-7 8-dihydropteridine 4-	6hmhpt_c[c] + 4abz_c[c] <=> h2o_c[c] + dhpt_c[c]	no evidence
DHQTi	3-dehydroquinate dehydratase, irreversible	3dhq_c[c] -> h2o_c[c] + 3dhsk_c[c]	duplicate removed
DR1ORx	D-Ribitol-5-phosphate NAD 2-oxidoreductase	nad_c[c] + dr5p[c] <=> h_c[c] + nadh_c[c] + ru5p-D_c[c]	cofactor specificity	Girish TS, Navratna V, Gopal B (2011) Structure and nucleotide specificity of Staphylococcus aureus dihydrodipicolinate reductase (DapB). FEBS letters 585 (16):2561-2567. doi:10.1016/j.febslet.2011.07.021 11. Moon HJ, Tiwari MK, Singh R, Kang YC, Lee JK (2012) Molecular determinants of the cofactor specificity of ribitol dehydrogenase, a short-chain dehydrogenase/reductase. Appl Environ Microbiol…
FDHr	formate dehydrogenase	nad_c[c] + for_c[c] -> co2_c[c] + nadh_c[c]	duplicate removed
G1SATi	glutamate-1-semialdehyde aminotransferase	glu1sa_c[c] -> 5aop_c[c]	duplicate removed
G3PD1	glycerol-3-phosphate dehydrogenase (NAD)	glyc3p_c[c] + nad_c[c] -> h_c[c] + nadh_c[c] + dhap_c[c]	cofactor specificity	Girish TS, Navratna V, Gopal B (2011) Structure and nucleotide specificity of Staphylococcus aureus dihydrodipicolinate reductase (DapB). FEBS letters 585 (16):2561-2567. doi:10.1016/j.febslet.2011.07.021 11. Moon HJ, Tiwari MK, Singh R, Kang YC, Lee JK (2012) Molecular determinants of the cofactor specificity of ribitol dehydrogenase, a short-chain dehydrogenase/reductase. Appl Environ Microbiol…
G6PDA	glucosamine-6-phosphate deaminase	h2o_c[c] + gam6p_c[c] -> nh4_c[c] + f6p_c[c]	break thermodynamically infeasible cycle
GALUr	UTP alpha-D-glucose-1-phosphate uridylyltransferase	utp_c[c] + g1p_c[c] <=> ppi_c[c] + udpg_c[c]	duplicate removed
GF6PTA	glutamine-fructose-6-phosphate transaminase	gln-L_c[c] + f6p_c[c] -> glu-L_c[c] + gam6p_c[c]	duplicate removed
GHMT2	glycine hydroxymethyltransferase	thf_c[c] + ser-L_c[c] -> h2o_c[c] + gly_c[c] + mlthf_c[c]	duplicate removed
GK2	guanylate kinase (GMP:dATP)	gmp_c[c] + datp_c[c] <=> dadp_c[c] + gdp_c[c]	break thermodynamically infeasible cycle
GLYD	glycerate dehydrogenase	h_c[c] + nadh_c[c] + hpyr_c[c] <=> nad_c[c] + glyc-R_c[c]	no evidence
GPDDA1pp	Glycerophosphodiester phosphodiesterase (Glycerophosphocholine)	h2o_c[c] + g3pc_c[c] -> glyc3p_c[c] + chol_c[c]	duplicate removed
GPDDA2pp	Glycerophosphodiester phosphodiesterase (Glycerophosphoethanolamine)	h2o_c[c] + g3pe_c[c] -> glyc3p_c[c] + etha_c[c]	duplicate removed
HACD7i	3-hydroxyacyl-CoA dehydrogenase (3-oxohexadecanoyl-CoA)	nad_c[c] + 3hhdcoa_c[c] <=> h_c[c] + nadh_c[c] + 3ohdcoa_c[c]	duplicate removed
HISD	histidase	his-L_c[c] -> nh4_c[c] + urcan_c[c]	duplicate removed
HPYRRx	Hydroxypyruvate reductase (NADH)	nad_c[c] + glyc-R_c[c] -> h_c[c] + nadh_c[c] + hpyr_c[c]	no evidence
HPYRRy	Hydroxypyruvate reductase (NADPH)	nadp_c[c] + glyc-R_c[c] -> h_c[c] + nadph_c[c] + hpyr_c[c]	no evidence
HSDx	homoserine dehydrogenase (NADH)	nad_c[c] + hom-L_c[c] -> h_c[c] + nadh_c[c] + aspsa_c[c]	cofactor specificity	Lord DM, Baran AU, Wood TK, Peti W, Page R (2014) BdcA, a protein important for Escherichia coli biofilm dispersal, is a short-chain dehydrogenase/reductase that binds specifically to NADPH. PloS one 9 (9):e105751. doi:10.1371/journal.pone.0105751
KAT3	3-ketoacyl-CoA thiolase	accoa_c[c] + hxcoa_c[c] <=> coa_c[c] + 3oocoa_c[c]	duplicate removed
KAT7	3-ketoacyl-CoA thiolase	accoa_c[c] + tdcoa_c[c] <=> coa_c[c] + 3ohdcoa_c[c]	duplicate removed
L-LACD	L-Lactate dehydrogenase irreversible	2 ficytcc553_c[c] + lac-L_c[c] <=> 2 h_c[c] + pyr_c[c] + 2 focytc_c[c]	Staph does not have cytochrome c	VCT, email on Feb 5, 2019
LPADH	rxn07431	2mehtpp_c[c] + lpam_c[c] <=> thmpp_c[c] + 2mpdhl_c[c]	removed lumped reaction
LPADH2	rxn07432	h_c[c] + thmpp_c[c] + 4mop_c[c] -> co2_c[c] + 3m1hbtpp_c[c]	break thermodynamically infeasible cycle
LPADH3	rxn07433	lpam_c[c] + 3m1hbtpp_c[c] <=> thmpp_c[c] + 3mbdhl_c[c]	break thermodynamically infeasible cycle
LPADH4	rxn07435	lpam_c[c] + 2mehbtpp_c[c] <=> thmpp_c[c] + 2mbdhl_c[c]	break thermodynamically infeasible cycle
LPADH5	rxn07434	h_c[c] + thmpp_c[c] + 3mop_c[c] -> co2_c[c] + 2mehbtpp_c[c]	break thermodynamically infeasible cycle
METS	methionine synthase	5mthf_c[c] + hcys-L_c[c] -> h_c[c] + thf_c[c] + met-L_c[c]	duplicate removed
NPHS	naphthoate synthase	sbzcoa_c[c] -> coa_c[c] + dhna_c[c]	duplicate removed
NPHS2	rxn05024	h_c[c] + sbzcoa_c[c] -> h2o_c[c] + 14dhncoa_c[c]	removed lumped reaction
NPHSr	naphthoate synthase (reversible)	sbzcoa_c[c] <=> coa_c[c] + dhna_c[c]	removed lumped reaction
OOR3r	2-oxoglutarate synthase (rev)	h_c[c] + co2_c[c] + fdxrd_c[c] + succoa_c[c] <=> akg_c[c] + coa_c[c] + fdxox_c[c]	no evidence
ORNTA	ornithine transaminase	akg_c[c] + orn_c[c] -> glu-L_c[c] + glu5sa_c[c]	duplicate removed
PEPC	Phosphoenolpyruvate carboxylase	pep_c + hco3_c <-> pi_c + oaa_c	no evidence
PFL	pyruvate formate lyase	accoa_c[c] + for_c[c] -> pyr_c[c] + coa_c[c]	duplicate removed
PO2OR	Pyruvate oxygen 2-oxidoreductase phosphorylating	2 h_c[c] + o2_c[c] + pi_c[c] + pyr_c[c] <=> co2_c[c] + actp_c[c] + h2o2_c[c]	no evidence
PPND2	prephenate dehydrogenase (NADP)	nadp_c[c] + pphn_c[c] -> nadph_c[c] + co2_c[c] + 34hpp_c[c]	cofactor specificity	http://www.uniprot.org/uniprot/Q2FH71
PTPAT	pantetheine-phosphate adenylyltransferase	atp_c[c] + pan4p_c[c] -> ppi_c[c] + dpcoa_c[c]	duplicate removed
RBK	ribokinase	atp_c[c] + rib-D_c[c] -> h_c[c] + adp_c[c] + r5p_c[c]	duplicate removed
RMOAx	R-Mevalonate NAD oxidoreductase CoA-acetylating	2 nad_c[c] + coa_c[c] + mev-R_c[c] <=> 2 h_c[c] + 2 nadh_c[c] + hmgcoa_c[c]	duplicate removed
SHSL1	O-succinylhomoserine lyase (L-cysteine)	cys-L_c[c] + suchms_c[c] -> h_c[c] + cyst-L_c[c] + succ_c[c]	break thermodynamically infeasible cycle
UPPRT	uracil phosphoribosyltransferase	prpp_c[c] + ura_c[c] -> ppi_c[c] + ump_c[c]	duplicate removed
PPS	Phophoenol pyruvate synthase	pyr_c[c] + atp_c[c] -> pep_c[c] + adp_c[c]	no evidence
ME2	Malic enzyme (NADP)	mal-L_c[c] + nadp_c[c] <=> pyr_c[c] + co2_c[c] + nadph_c[c]	cofactor specificity
SDPTA	succinyldiaminopimelate transaminase	akg_c[c] + sl26da_c[c] <=> glu-L_c[c] + sl2a6o_c[c]	break thermodynamically infeasible cycle
AGMT	agmatinase	h2o_c[c] + agm_c[c] -> urea_c[c] + ptrc_c[c]	S. aureus does not synthesize polyamines, so the reactions agmatinase, arginine decarboxylase, ornithine decarboxylase, and spermidine synthase should not be in the model
ARGDC	arginine decarboxylase	h_c[c] + arg-L_c[c] -> co2_c[c] + agm_c[c]	S. aureus does not synthesize polyamines, so the reactions agmatinase, arginine decarboxylase, ornithine decarboxylase, and spermidine synthase should not be in the model
ORNDC	L-Ornithine carboxy-lyase c0	h_c[c] + orn_c[c] -> co2_c[c] + ptrc_c[c]	S. aureus does not synthesize polyamines, so the reactions agmatinase, arginine decarboxylase, ornithine decarboxylase, and spermidine synthase should not be in the model
PTRCORNt7	putrescine/ornithine antiporter	orn_c[c] + ptrc_e[e] <=> orn_e[e] + ptrc_c[c]	No polyamine synthase metabolism in S. aureus
ACNAMt2	N-acetylneuraminate proton symport	h_e[e] + acnam_e[e] -> h_c[c] + acnam_c[c]	weak substrate specifictiy of the transporter	https://www.ncbi.nlm.nih.gov/pmc/articles/PMC6039549/
GAPDy	glyceraldehyde-3-phosphate dehydrogenase (NADP)	nadph_c[c] + 13dpg_c[c] -> nadp_c[c] + pi_c[c] + g3p_c[c]	duplicate removed
FORt3	formate transport out via proton antiport	h_e[e] + for_c[c] -> h_c[c] + for_e[e]	no evidence
GLYBabc	Glycine betaine transport via ABC system	h2o_c[c] + atp_c[c] + glyb_e[e] -> h_c[c] + pi_c[c] + adp_c[c] + glyb_c[c]	no evidence
ADNt2r	adenosine transport in via proton symport	h_e[e] + adn_e[e] <=> h_c[c] + adn_c[c]	duplicate removed
CHLt2	Choline transport via proton symport	h_e[e] + chol_e[e] -> h_c[c] + chol_c[c]	duplicate removed
ACNML	N-Acetylneuraminate lyase	acnam_c[c] -> pyr_c[c] + acmana_c[c]	duplicate removed
DRPA	deoxyribose-phosphate aldolase	2dr5p_c[c] -> acald_c[c] + g3p_c[c]	Duplicate removed

### Sheet: irreversible
ID	name	eqn	comments	Ref
6PHBG	6-phospho-beta-glucosidase	h2o_c[c] + salc6p_c[c] <=> g6p_c[c] + 2hymeph_c[c]		Becker et al., 2005 [1],
6PHBG2	Salicin 6-phosphate glucohydrolase	h2o_c[c] + salc6p_c[c] <=> g6p-B_c[c] + 2hymeph_c[c]		Becker et al., 2005 [1],
AACLAM	Acetyl adenylate CoA ligase AMP-forming	coa_c[c] + acadl_c[c] <=> amp_c[c] + accoa_c[c]	break thermodynamically infeasible cycle
APAT	Acetyl-CoA L-2 3 4 5-tetrahydrodipicolinate N2-acetyltransferase	h2o_c[c] + accoa_c[c] + thdp_c[c] <=> nal2a6o_c[c] + coa_c[c]	break thermodynamically infeasible cycle
ARGDr	arginine deiminase	h2o_c[c] + arg-L_c[c] <=> nh4_c[c] + citr-L_c[c]	break thermodynamically infeasible cycle,
ARGN	arginase	h2o_c[c] + arg-L_c[c] <=> orn_c[c] + urea_c[c]	break thermodynamically infeasible cycle
ARStr	arsenobetaine transport in via proton symport	h_e[e] + arsbet_e[e] <=> h_c[c] + arsbet_c[c]	corrected directionality
BDOOx	beta-D-Glucose NAD 1-oxoreductase	nad_c[c] + glc-D-B_c[c] <=> h_c[c] + nadh_c[c] + dg15l[c]	BDOOx and BDOOy both has a standard Gibbs free energy of -14.949341 kcal/mol	BDOOx utilizes NAD while BDOOy utilizes NADP. According to BioCyc [https://biocyc.org/META/NEW-IMAGE?type=REACTION&object=GLUCOSE-1-DEHYDROGENASE-RXN&redirect=T], the specificity for cofactor is same.
BDOOy	beta-D-Glucose NADP 1-oxoreductase	nadp_c[c] + glc-D-B_c[c] <=> h_c[c] + nadph_c[c] + dg15l[c]	BDOOx and BDOOy both has a standard Gibbs free energy of -14.949341 kcal/mol	BDOOx utilizes NAD while BDOOy utilizes NADP. According to BioCyc [https://biocyc.org/META/NEW-IMAGE?type=REACTION&object=GLUCOSE-1-DEHYDROGENASE-RXN&redirect=T], the specificity for cofactor is same.
CDDTPP	dTTP cytidine 5'-phosphotransferase	cytd_c[c] + dttp_c[c] <=> cmp_c[c] + dtdp_c[c]	break thermodynamically infeasible cycle
CHLt2r	choline transport via proton symport, reversible	h_e[e] + chol_e[e] <=> h_c[c] + chol_c[c]	only uptake allowed
CYTDt2r	cytidine transport in via proton symport, reversible	h_e[e] + cytd_e[e] <=> h_c[c] + cytd_c[c]	only uptake allowed	Becker et al., 2005 [1]
CYTDt4	cytidine transport in via sodium symport	na1_e[e] + cytd_e[e] <=> cytd_c[c] + na1_c[c]	only uptake allowed
GLUt4	Na+/glutamate symport	na1_e[e] + glu-L_e[e] <=> glu-L_c[c] + na1_c[c]	only uptake allowed
GLXIII	glyoxalase III	h2o_c[c] + mthgxl_c[c] <=> h_c[c] + lac-D_c[c]	free energy	Metacyc
ICDHyr	isocitrate dehydrogenase (NADP)	nadp_c[c] + icit_c[c] <=> nadph_c[c] + akg_c[c] + co2_c[c]	Free energy -8.4 kJ/mol	Garrett RH, Grisham CM (2013) Biochemistry. Brooks/Cole, Cengage Learning, Belmont, CA
L-LACD3	L-Lactate dehydrogenase (menaquinone)	lac-L_c[c] + mqn8_c[c] => pyr_c[c] + mql8_c[c]		Fuller er al 2011
MALt2r	L-malate reversible transport via proton symport	h_e[e] + mal-L_e[e] <=> h_c[c] + mal-L_c[c]	only uptake allowed	Becker et al., 2005 [1]
MALt4	Na/malate symporter	na1_e[e] + mal-L_e[e] <=> na1_c[c] + mal-L_c[c]	only uptake allowed	Becker et al., 2005 [1]
NADKd	NAD kinase dTTP	nad_c[c] + dttp_c[c] <=> nadp_c[c] + dtdp_c[c]	break thermodynamically infeasible cycle
NO3R2	Nitrate reductase (Menaquinol-8)	2 h_c[c] + no3_c[c] + mql8_c[c] <=> 2 h_e[e] + h2o_c[c] + no2_c[c] + mqn8_c[c]
OIVD1r	2-oxoisovalerate dehydrogenase (acylating; 4-methyl-2-oxopentaoate)	nad_c[c] + 4mop_c[c] + coa_c[c] <=> co2_c[c] + nadh_c[c] + ivcoa_c[c]	break thermodynamically infeasible cycle
ORNTAC	ornithine transacetylase	glu-L_c[c] + acorn_c[c] <=> orn_c[c] + acglu_c[c]	break thermodynamically infeasible cycle
PROt	EX pro L e	pro-L_e[e] <=> pro-L_c[c]	only uptake allowed
PROt2r	L-proline reversible transport via proton symport	h_e[e] + pro-L_e[e] <=> h_c[c] + pro-L_c[c]	only uptake allowed
Kt2r	potassium reversible transport via proton symport	h_e[e] + k_e[e] <=> h_c[c] + k_c[c]	Only consumption allowed
XANt2	xanthine transport in via proton symport	xan_e[e] + h_e[e] <=> h_c[c] + xan_c[c]	only uptake allowed	Becker et al., 2005 [1],
ACKr	acetate kinase	h_c[c] + ac_c[c] + atp_c[c] <=> adp_c[c] + actp_c[c]		Thomas VC, Sadykov MR, Chaudhari SS, Jones J, Endres JL, Widhelm TJ, Ahn JS, Jawa RS, Zimmerman MC, Bayles KW (2014) A central role for carbon-overflow pathways in the modulation of bacterial cell death. PLoS Pathog 10 (6):e1004205. doi:10.1371/journal.ppat.1004205 7. Somerville GA, Said-Salim B, Wickman JM, Raffel SJ, Kreiswirth BN, Musser JM (2003) Correlation of acetate catabolism and growth y…

### Sheet: reversed
ID	name	eqn	comments
GLUSy	glutamate synthase (NADPH)	nadp_c[c] + 2 glu-L_c[c] <=> h_c[c] + nadph_c[c] + akg_c[c] + gln-L_c[c]	corrected directionality
NAt3	sodium transport out via proton antiport	h_c[c] + na1_e[e] -> h_e[e] + na1_c[c]	corrected directionality
NO3t3	nitrate transport out via proton antiport	h_e[e] + no3_e[e] <=> h_c[c] + no3_c[c]	corrected directionality
