## Supplementary Table 5 for "An integrated computational and experimental study to elucidate *Staphylococcus aureus* metabolism"

### Sheet: readme
	Sheet	Description
	Essential genes	List of all model genes showing the in vivo and in silico essentiality information
	GNG Tables	GNG tables before and after GRowMatch was applied
	GrowMatch solutions	Incorporated GRowMatch solutions to resolve NGG and GNG inconsistencies
	Unacceptable solution	GrowMatch GNG solutions that were not accepted because they created more NGGs

### Sheet: Essential genes
gene	In Vivo Essential	InSilico Essential before Growmatch	In Silico Essential after Growmatch
ada	No	No	No
alsT	No	No	No
amx2	No	No	No
aspA	No	No	No
D3C55_04135	No	No	No
dltD	No	Yes	Yes
fabG	No	No	No
FabH	Yes	Yes	Yes
gudD	No	No	No
gudX	No	No	No
hisP	No	No	No
mtnK	No	No	No
niaX	No	No	No
psd	No	No	No
pss	No	No	No
SA451515_255	No	No	No
SA451515_2204	No	No	No
SA451515_2469	No	No	No
SA451515_2543	No	No	No
SA451515_2734	No	No	No
SA451515_2748	No	No	No
SA451515_2750	No	No	No
SA1323661_VBIStaAur292900_0185	No	No	No
SA1323661_VBIStaAur292900_0232	No	No	No
SA1323661_VBIStaAur292900_0569	No	No	No
SAUSA300_0008	No	No	No
SAUSA300_0009	Yes	No	No
SAUSA300_0012	No	Yes	Yes
SAUSA300_0017	No	Yes	Yes
SAUSA300_0025	No	No	No
SAUSA300_0030	No	No	No
SAUSA300_0053	No	No	No
SAUSA300_0055	No	No	No
SAUSA300_0061	No	No	No
SAUSA300_0062	No	No	No
SAUSA300_0064	No	No	No
SAUSA300_0065	No	No	No
SAUSA300_0070	No	No	No
SAUSA300_0078	No	No	No
SAUSA300_0099	No	No	No
SAUSA300_0107	No	Yes	No
SAUSA300_0112	No	No	No
SAUSA300_0115	No	No	No
SAUSA300_0116	No	No	No
SAUSA300_0117	No	No	No
SAUSA300_0119	No	Yes	Yes
SAUSA300_0124	No	No	No
SAUSA300_0125	No	No	No
SAUSA300_0129	No	No	No
SAUSA300_0130	No	No	No
SAUSA300_0133	No	No	No
SAUSA300_0135	Yes	No	No
SAUSA300_0138	No	No	No
SAUSA300_0140	No	No	No
SAUSA300_0141	No	No	No
SAUSA300_0147	No	No	No
SAUSA300_0151	No	No	No
SAUSA300_0158	No	No	No
SAUSA300_0165	No	No	No
SAUSA300_0166	No	No	No
SAUSA300_0167	No	No	No
SAUSA300_0170	No	No	No
SAUSA300_0177	No	No	No
SAUSA300_0179	No	No	No
SAUSA300_0184	No	No	No
SAUSA300_0185	No	No	No
SAUSA300_0186	No	No	No
SAUSA300_0187	No	No	No
SAUSA300_0188	No	No	No
SAUSA300_0189	No	No	No
SAUSA300_0190	No	No	No
SAUSA300_0191	No	No	No
SAUSA300_0193	No	No	No
SAUSA300_0200	No	No	No
SAUSA300_0204	No	No	No
SAUSA300_0206	No	No	No
SAUSA300_0208	No	No	No
SAUSA300_0209	No	No	No
SAUSA300_0210	No	No	No
SAUSA300_0211	No	No	No
SAUSA300_0216	No	No	No
SAUSA300_0220	No	No	No
SAUSA300_0221	No	No	No
SAUSA300_0222	No	No	No
SAUSA300_0225	No	No	No
SAUSA300_0226	No	No	No
SAUSA300_0227	No	No	No
SAUSA300_0228	No	No	No
SAUSA300_0230	No	No	No
SAUSA300_0231	No	No	No
SAUSA300_0232	No	No	No
SAUSA300_0234	No	No	No
SAUSA300_0235	No	No	No
SAUSA300_0236	No	No	No
SAUSA300_0237	No	No	No
SAUSA300_0239	No	No	No
SAUSA300_0240	No	No	No
SAUSA300_0241	No	No	No
SAUSA300_0242	No	No	No
SAUSA300_0244	No	No	No
SAUSA300_0245	No	No	No
SAUSA300_0247	No	No	No
SAUSA300_0248	Yes	Yes	Yes
SAUSA300_0249	Yes	No	No
SAUSA300_0250	Yes	No	No
SAUSA300_0259	No	No	No
SAUSA300_0260	No	No	No
SAUSA300_0262	No	No	No
SAUSA300_0263	No	No	No
SAUSA300_0264	No	No	No
SAUSA300_0269	No	No	No
SAUSA300_0305	No	No	No
SAUSA300_0306	No	No	No
SAUSA300_0313	No	No	No
SAUSA300_0315	No	No	No
SAUSA300_0316	No	No	No
SAUSA300_0317	No	No	No
SAUSA300_0318	No	No	No
SAUSA300_0322	No	No	No
SAUSA300_0325	No	No	No
SAUSA300_0328	No	No	No
SAUSA300_0332	No	No	No
SAUSA300_0337	No	No	No
SAUSA300_0340	No	No	No
SAUSA300_0344	No	No	No
SAUSA300_0345	No	No	No
SAUSA300_0355	Yes	No	No
SAUSA300_0357	No	No	No
SAUSA300_0358	No	Yes	Yes
SAUSA300_0359	No	No	No
SAUSA300_0360	No	Yes	Yes
SAUSA300_0375	No	No	No
SAUSA300_0386	No	No	No
SAUSA300_0387	No	No	No
SAUSA300_0388	Yes	No	No
SAUSA300_0389	No	No	No
SAUSA300_0425	Yes	Yes	Yes
SAUSA300_0426	No	No	No
SAUSA300_0427	No	No	No
SAUSA300_0433	No	No	No
SAUSA300_0434	No	No	No
SAUSA300_0435	No	No	No
SAUSA300_0436	No	No	No
SAUSA300_0437	No	No	No
SAUSA300_0445	No	No	No
SAUSA300_0446	No	Yes	Yes
SAUSA300_0448	No	No	No
SAUSA300_0449	No	No	No
SAUSA300_0458	No	No	No
SAUSA300_0459	Yes	Yes	Yes
SAUSA300_0464	No	No	No
SAUSA300_0467	Yes	No	No
SAUSA300_0472	No	No	No
SAUSA300_0477	Yes	Yes	Yes
SAUSA300_0478	Yes	Yes	Yes
SAUSA300_0488	Yes	No	No
SAUSA300_0491	No	Yes	Yes
SAUSA300_0492	Yes	Yes	Yes
SAUSA300_0493	Yes	Yes	Yes
SAUSA300_0494	Yes	Yes	Yes
SAUSA300_0496	Yes	No	No
SAUSA300_0504	No	No	No
SAUSA300_0505	No	No	No
SAUSA300_0506	No	No	No
SAUSA300_0513	Yes	Yes	Yes
SAUSA300_0514	Yes	Yes	Yes
SAUSA300_0515	Yes	No	No
SAUSA300_0533	Yes	Yes	Yes
SAUSA300_0534	No	No	No
SAUSA300_0535	No	No	No
SAUSA300_0536	No	No	No
SAUSA300_0537	No	No	No
SAUSA300_0538	No	No	No
SAUSA300_0539	Yes	Yes	Yes
SAUSA300_0540	No	No	No
SAUSA300_0541	No	No	No
SAUSA300_0542	No	No	No
SAUSA300_0543	No	No	No
SAUSA300_0545	No	No	No
SAUSA300_0549	No	No	No
SAUSA300_0550	No	No	No
SAUSA300_0551	Yes	Yes	Yes
SAUSA300_0554	No	No	No
SAUSA300_0555	No	No	No
SAUSA300_0556	No	No	No
SAUSA300_0557	No	No	No
SAUSA300_0558	No	No	No
SAUSA300_0559	No	No	No
SAUSA300_0560	No	No	No
SAUSA300_0562	No	No	No
SAUSA300_0569	No	No	No
SAUSA300_0570	Yes	No	No
SAUSA300_0572	Yes	Yes	Yes
SAUSA300_0573	Yes	Yes	Yes
SAUSA300_0574	Yes	Yes	Yes
SAUSA300_0576	No	No	No
SAUSA300_0594	No	No	No
SAUSA300_0596	Yes	No	No
SAUSA300_0610	No	Yes	Yes
SAUSA300_0611	No	No	No
SAUSA300_0612	No	No	No
SAUSA300_0613	No	No	No
SAUSA300_0614	No	No	No
SAUSA300_0615	No	No	No
SAUSA300_0616	No	No	No
SAUSA300_0617	No	No	No
SAUSA300_0618	No	No	No
SAUSA300_0619	No	No	No
SAUSA300_0620	No	No	No
SAUSA300_0623	Yes	Yes	Yes
SAUSA300_0624	Yes	Yes	Yes
SAUSA300_0625	Yes	Yes	Yes
SAUSA300_0626	No	Yes	Yes
SAUSA300_0627	No	Yes	Yes
SAUSA300_0628	Yes	Yes	Yes
SAUSA300_0631	No	No	No
SAUSA300_0633	No	No	No
SAUSA300_0636	No	No	No
SAUSA300_0637	No	No	No
SAUSA300_0638	No	No	No
SAUSA300_0650	No	No	No
SAUSA300_0669	No	Yes	Yes
SAUSA300_0684	No	No	No
SAUSA300_0685	No	No	No
SAUSA300_0686	No	No	No
SAUSA300_0688	No	No	No
SAUSA300_0696	No	No	No
SAUSA300_0699	No	No	No
SAUSA300_0700	No	Yes	Yes
SAUSA300_0701	No	No	No
SAUSA300_0702	No	No	No
SAUSA300_0703	No	No	No
SAUSA300_0706	No	No	No
SAUSA300_0707	No	No	No
SAUSA300_0708	No	Yes	Yes
SAUSA300_0712	No	No	No
SAUSA300_0715	Yes	No	No
SAUSA300_0716	Yes	No	No
SAUSA300_0717	Yes	No	No
SAUSA300_0718	No	No	No
SAUSA300_0719	No	No	No
SAUSA300_0720	No	No	No
SAUSA300_0721	No	No	No
SAUSA300_0722	Yes	Yes	Yes
SAUSA300_0726	No	No	No
SAUSA300_0731	Yes	No	No
SAUSA300_0743	No	No	No
SAUSA300_0747	Yes	No	No
SAUSA300_0756	Yes	No	Yes
SAUSA300_0757	Yes	No	Yes
SAUSA300_0758	Yes	No	Yes
SAUSA300_0759	Yes	No	No
SAUSA300_0760	Yes	No	Yes
SAUSA300_0784	No	No	No
SAUSA300_0787	No	Yes	Yes
SAUSA300_0789	No	No	No
SAUSA300_0791	No	No	No
SAUSA300_0795	No	No	No
SAUSA300_0796	No	No	No
SAUSA300_0797	No	No	No
SAUSA300_0798	No	No	No
SAUSA300_0820	No	No	No
SAUSA300_0828	No	No	No
SAUSA300_0833	No	No	No
SAUSA300_0834	No	No	No
SAUSA300_0835	Yes	Yes	Yes
SAUSA300_0836	Yes	Yes	Yes
SAUSA300_0837	Yes	Yes	Yes
SAUSA300_0838	Yes	No	No
SAUSA300_0841	No	Yes	Yes
SAUSA300_0844	Yes	Yes	Yes
SAUSA300_0845	No	No	No
SAUSA300_0846	No	No	No
SAUSA300_0849	Yes	No	No
SAUSA300_0850	Yes	No	No
SAUSA300_0851	Yes	No	No
SAUSA300_0852	Yes	No	No
SAUSA300_0853	Yes	No	No
SAUSA300_0854	Yes	No	No
SAUSA300_0855	Yes	Yes	Yes
SAUSA300_0860	No	No	No
SAUSA300_0861	No	No	No
SAUSA300_0862	No	No	No
SAUSA300_0863	No	Yes	Yes
SAUSA300_0864	No	Yes	Yes
SAUSA300_0865	Yes	No	Yes
SAUSA300_0874	No	No	No
SAUSA300_0879	No	No	No
SAUSA300_0885	Yes	No	Yes
SAUSA300_0886	Yes	Yes	Yes
SAUSA300_0887	No	No	No
SAUSA300_0888	No	No	No
SAUSA300_0889	No	No	No
SAUSA300_0890	No	No	No
SAUSA300_0891	No	No	No
SAUSA300_0893	No	No	No
SAUSA300_0895	No	No	No
SAUSA300_0896	No	No	No
SAUSA300_0905	No	No	No
SAUSA300_0907	No	No	No
SAUSA300_0908	Yes	Yes	Yes
SAUSA300_0910	No	No	No
SAUSA300_0912	Yes	No	Yes
SAUSA300_0914	No	No	No
SAUSA300_0918	No	No	No
SAUSA300_0919	Yes	Yes	Yes
SAUSA300_0924	No	No	No
SAUSA300_0925	No	No	No
SAUSA300_0930	No	No	No
SAUSA300_0939	No	No	No
SAUSA300_0941	No	No	No
SAUSA300_0944	Yes	No	No
SAUSA300_0945	No	No	No
SAUSA300_0946	No	No	No
SAUSA300_0947	No	No	No
SAUSA300_0948	Yes	No	No
SAUSA300_0952	No	No	No
SAUSA300_0959	No	No	No
SAUSA300_0965	Yes	No	No
SAUSA300_0966	No	No	No
SAUSA300_0967	No	No	No
SAUSA300_0968	No	No	No
SAUSA300_0969	No	No	No
SAUSA300_0970	No	No	No
SAUSA300_0971	No	No	No
SAUSA300_0972	No	Yes	Yes
SAUSA300_0973	Yes	No	No
SAUSA300_0974	No	No	No
SAUSA300_0975	No	Yes	Yes
SAUSA300_0976	No	No	No
SAUSA300_0977	No	Yes	Yes
SAUSA300_0978	No	Yes	Yes
SAUSA300_0979	No	No	No
SAUSA300_0983	Yes	No	No
SAUSA300_0984	No	No	No
SAUSA300_0986	No	No	No
SAUSA300_0987	No	No	No
SAUSA300_0988	No	No	No
SAUSA300_0993	No	No	No
SAUSA300_0994	No	No	No
SAUSA300_0995	No	No	No
SAUSA300_0996	No	No	No
SAUSA300_0999	No	No	No
SAUSA300_1000	No	No	No
SAUSA300_1001	No	No	No
SAUSA300_1002	No	No	No
SAUSA300_1005	No	No	No
SAUSA300_1007	No	No	No
SAUSA300_1014	No	Yes	No
SAUSA300_1015	Yes	No	No
SAUSA300_1016	Yes	Yes	Yes
SAUSA300_1020	No	No	No
SAUSA300_1024	Yes	Yes	Yes
SAUSA300_1042	No	Yes	Yes
SAUSA300_1044	Yes	No	No
SAUSA300_1046	No	No	No
SAUSA300_1047	No	Yes	Yes
SAUSA300_1048	No	No	No
SAUSA300_1049	Yes	Yes	Yes
SAUSA300_1050	No	No	No
SAUSA300_1062	No	No	No
SAUSA300_1063	No	No	No
SAUSA300_1064	No	No	No
SAUSA300_1076	Yes	Yes	Yes
SAUSA300_1077	Yes	Yes	Yes
SAUSA300_1082	No	No	No
SAUSA300_1087	Yes	No	No
SAUSA300_1090	Yes	No	No
SAUSA300_1091	No	No	No
SAUSA300_1092	No	No	No
SAUSA300_1093	No	Yes	Yes
SAUSA300_1094	Yes	Yes	Yes
SAUSA300_1095	No	No	No
SAUSA300_1096	No	No	No
SAUSA300_1097	No	Yes	Yes
SAUSA300_1098	No	Yes	Yes
SAUSA300_1102	Yes	Yes	Yes
SAUSA300_1104	Yes	Yes	Yes
SAUSA300_1109	Yes	No	No
SAUSA300_1115	Yes	No	Yes
SAUSA300_1116	Yes	Yes	Yes
SAUSA300_1121	No	No	No
SAUSA300_1122	Yes	No	No
SAUSA300_1123	Yes	No	Yes
SAUSA300_1124	Yes	No	No
SAUSA300_1138	No	No	No
SAUSA300_1139	No	No	No
SAUSA300_1151	Yes	No	No
SAUSA300_1153	Yes	Yes	Yes
SAUSA300_1154	Yes	Yes	Yes
SAUSA300_1164	No	No	No
SAUSA300_1165	Yes	Yes	Yes
SAUSA300_1173	No	No	No
SAUSA300_1176	Yes	Yes	Yes
SAUSA300_1182	Yes	No	No
SAUSA300_1183	No	No	No
SAUSA300_1191	No	No	No
SAUSA300_1192	No	No	No
SAUSA300_1193	No	No	No
SAUSA300_1194	No	No	No
SAUSA300_1197	No	No	No
SAUSA300_1201	Yes	Yes	Yes
SAUSA300_1214	No	Yes	Yes
SAUSA300_1216	No	No	No
SAUSA300_1225	No	No	No
SAUSA300_1226	No	Yes	Yes
SAUSA300_1227	No	Yes	Yes
SAUSA300_1228	No	Yes	No
SAUSA300_1231	No	No	No
SAUSA300_1232	No	No	No
SAUSA300_1235	No	Yes	Yes
SAUSA300_1239	Yes	Yes	Yes
SAUSA300_1245	No	No	No
SAUSA300_1246	No	Yes	No
SAUSA300_1247	No	No	No
SAUSA300_1249	Yes	Yes	Yes
SAUSA300_1252	No	No	No
SAUSA300_1256	No	No	No
SAUSA300_1258	No	No	No
SAUSA300_1260	No	Yes	Yes
SAUSA300_1262	No	Yes	Yes
SAUSA300_1263	Yes	Yes	Yes
SAUSA300_1264	No	Yes	Yes
SAUSA300_1265	No	Yes	Yes
SAUSA300_1266	No	Yes	Yes
SAUSA300_1267	No	Yes	Yes
SAUSA300_1268	No	Yes	Yes
SAUSA300_1273	No	No	No
SAUSA300_1274	No	No	No
SAUSA300_1275	No	No	No
SAUSA300_1276	No	No	No
SAUSA300_1280	No	No	No
SAUSA300_1281	No	No	No
SAUSA300_1282	No	No	No
SAUSA300_1283	No	No	No
SAUSA300_1286	No	No	No
SAUSA300_1287	No	Yes	Yes
SAUSA300_1288	No	Yes	Yes
SAUSA300_1289	No	Yes	Yes
SAUSA300_1290	No	No	Yes
SAUSA300_1291	No	No	No
SAUSA300_1292	No	No	No
SAUSA300_1293	No	Yes	Yes
SAUSA300_1297	No	No	No
SAUSA300_1300	No	No	No
SAUSA300_1305	No	No	No
SAUSA300_1306	No	No	No
SAUSA300_1310	No	Yes	Yes
SAUSA300_1311	Yes	Yes	Yes
SAUSA300_1315	No	No	No
SAUSA300_1316	No	No	No
SAUSA300_1317	No	No	No
SAUSA300_1319	Yes	Yes	Yes
SAUSA300_1320	Yes	Yes	Yes
SAUSA300_1329	No	No	No
SAUSA300_1330	No	No	No
SAUSA300_1331	No	No	No
SAUSA300_1341	Yes	No	No
SAUSA300_1345	No	No	No
SAUSA300_1347	Yes	Yes	Yes
SAUSA300_1349	No	No	No
SAUSA300_1355	Yes	Yes	Yes
SAUSA300_1356	No	Yes	Yes
SAUSA300_1357	No	Yes	Yes
SAUSA300_1358	No	Yes	No
SAUSA300_1359	Yes	No	No
SAUSA300_1360	Yes	No	No
SAUSA300_1361	Yes	No	No
SAUSA300_1363	No	Yes	Yes
SAUSA300_1367	Yes	Yes	Yes
SAUSA300_1368	No	No	No
SAUSA300_1369	No	No	No
SAUSA300_1371	No	No	No
SAUSA300_1374	No	No	No
SAUSA300_1383	No	No	No
SAUSA300_1443	No	No	No
SAUSA300_1449	No	No	No
SAUSA300_1452	No	No	No
SAUSA300_1454	Yes	No	No
SAUSA300_1456	No	No	No
SAUSA300_1458	No	No	No
SAUSA300_1459	Yes	No	No
SAUSA300_1464	Yes	Yes	Yes
SAUSA300_1465	No	Yes	Yes
SAUSA300_1466	Yes	Yes	Yes
SAUSA300_1467	Yes	No	No
SAUSA300_1470	Yes	Yes	Yes
SAUSA300_1475	Yes	Yes	Yes
SAUSA300_1476	Yes	Yes	Yes
SAUSA300_1491	No	No	No
SAUSA300_1494	No	No	No
SAUSA300_1496	No	No	No
SAUSA300_1497	No	No	No
SAUSA300_1498	No	No	No
SAUSA300_1499	Yes	Yes	Yes
SAUSA300_1505	No	No	No
SAUSA300_1507	No	No	No
SAUSA300_1510	No	No	No
SAUSA300_1513	No	No	No
SAUSA300_1515	No	No	No
SAUSA300_1516	No	No	No
SAUSA300_1519	No	No	No
SAUSA300_1525	Yes	No	No
SAUSA300_1528	Yes	No	Yes
SAUSA300_1529	No	No	No
SAUSA300_1543	No	Yes	Yes
SAUSA300_1548	No	No	No
SAUSA300_1553	Yes	Yes	Yes
SAUSA300_1555	No	No	Yes
SAUSA300_1558	Yes	Yes	Yes
SAUSA300_1563	No	No	No
SAUSA300_1564	No	No	No
SAUSA300_1565	No	No	No
SAUSA300_1566	No	No	No
SAUSA300_1568	No	No	No
SAUSA300_1575	Yes	No	No
SAUSA300_1579	Yes	No	No
SAUSA300_1586	Yes	No	No
SAUSA300_1588	Yes	No	No
SAUSA300_1590	Yes	No	No
SAUSA300_1591	No	No	No
SAUSA300_1610	Yes	Yes	Yes
SAUSA300_1614	No	No	No
SAUSA300_1615	No	Yes	Yes
SAUSA300_1616	Yes	Yes	Yes
SAUSA300_1617	Yes	Yes	Yes
SAUSA300_1619	No	Yes	Yes
SAUSA300_1628	Yes	No	No
SAUSA300_1629	Yes	No	No
SAUSA300_1633	No	No	No
SAUSA300_1634	Yes	Yes	Yes
SAUSA300_1640	No	Yes	No
SAUSA300_1641	No	Yes	No
SAUSA300_1642	No	No	No
SAUSA300_1644	Yes	No	No
SAUSA300_1645	Yes	No	Yes
SAUSA300_1646	Yes	Yes	Yes
SAUSA300_1647	Yes	Yes	Yes
SAUSA300_1648	No	No	No
SAUSA300_1650	No	No	No
SAUSA300_1655	No	No	No
SAUSA300_1657	Yes	No	No
SAUSA300_1662	No	No	No
SAUSA300_1667	No	No	No
SAUSA300_1669	No	No	No
SAUSA300_1670	No	No	No
SAUSA300_1671	No	No	No
SAUSA300_1672	No	No	No
SAUSA300_1673	Yes	Yes	Yes
SAUSA300_1676	Yes	No	No
SAUSA300_1678	No	No	No
SAUSA300_1679	No	No	No
SAUSA300_1681	No	No	No
SAUSA300_1683	Yes	Yes	Yes
SAUSA300_1686	No	Yes	Yes
SAUSA300_1696	No	Yes	Yes
SAUSA300_1697	No	No	No
SAUSA300_1699	No	No	No
SAUSA300_1710	No	No	No
SAUSA300_1711	No	No	No
SAUSA300_1712	No	Yes	Yes
SAUSA300_1713	No	Yes	Yes
SAUSA300_1714	No	Yes	Yes
SAUSA300_1715	No	No	No
SAUSA300_1718	No	No	No
SAUSA300_1724	No	Yes	No
SAUSA300_1725	No	No	No
SAUSA300_1728	No	No	No
SAUSA300_1730	Yes	Yes	Yes
SAUSA300_1731	No	No	No
SAUSA300_1735	Yes	No	No
SAUSA300_1737	Yes	No	No
SAUSA300_1781	Yes	Yes	Yes
SAUSA300_1782	Yes	Yes	Yes
SAUSA300_1783	No	Yes	Yes
SAUSA300_1801	No	Yes	No
SAUSA300_1807	No	No	No
SAUSA300_1808	No	No	No
SAUSA300_1845	No	No	No
SAUSA300_1851	No	No	No
SAUSA300_1852	No	No	No
SAUSA300_1860	No	No	No
SAUSA300_1868	No	No	No
SAUSA300_1869	Yes	No	No
SAUSA300_1872	Yes	No	No
SAUSA300_1873	Yes	Yes	Yes
SAUSA300_1879	No	No	No
SAUSA300_1883	No	No	No
SAUSA300_1885	Yes	No	No
SAUSA300_1889	No	Yes	Yes
SAUSA300_1893	Yes	Yes	Yes
SAUSA300_1894	Yes	Yes	Yes
SAUSA300_1895	No	No	No
SAUSA300_1896	No	Yes	Yes
SAUSA300_1897	No	No	No
SAUSA300_1899	No	No	No
SAUSA300_1900	Yes	No	Yes
SAUSA300_1901	No	No	No
SAUSA300_1902	No	No	No
SAUSA300_1909	No	No	No
SAUSA300_1916	No	Yes	Yes
SAUSA300_1949	No	No	No
SAUSA300_1973	No	No	No
SAUSA300_1976	No	No	No
SAUSA300_1979	No	No	No
SAUSA300_1987	No	No	No
SAUSA300_1993	No	No	No
SAUSA300_1994	No	No	No
SAUSA300_1996	No	No	No
SAUSA300_2006	No	Yes	Yes
SAUSA300_2007	No	No	No
SAUSA300_2008	No	Yes	No
SAUSA300_2009	No	Yes	Yes
SAUSA300_2010	No	No	No
SAUSA300_2011	No	No	No
SAUSA300_2012	No	No	No
SAUSA300_2013	No	No	No
SAUSA300_2014	No	No	No
SAUSA300_2027	No	Yes	Yes
SAUSA300_2028	Yes	No	No
SAUSA300_2032	No	No	No
SAUSA300_2033	No	No	No
SAUSA300_2034	No	No	No
SAUSA300_2038	Yes	Yes	Yes
SAUSA300_2039	Yes	Yes	Yes
SAUSA300_2044	No	No	No
SAUSA300_2047	No	No	No
SAUSA300_2048	No	No	No
SAUSA300_2049	No	No	No
SAUSA300_2054	Yes	No	Yes
SAUSA300_2055	No	No	No
SAUSA300_2057	No	No	No
SAUSA300_2058	Yes	No	No
SAUSA300_2059	No	No	No
SAUSA300_2060	No	No	No
SAUSA300_2061	No	No	No
SAUSA300_2062	No	No	No
SAUSA300_2063	No	No	No
SAUSA300_2064	No	No	No
SAUSA300_2065	No	No	No
SAUSA300_2066	No	No	No
SAUSA300_2067	No	Yes	Yes
SAUSA300_2073	No	No	No
SAUSA300_2076	No	No	No
SAUSA300_2078	No	No	No
SAUSA300_2079	Yes	No	No
SAUSA300_2081	Yes	Yes	Yes
SAUSA300_2084	Yes	Yes	Yes
SAUSA300_2088	No	No	No
SAUSA300_2089	No	No	No
SAUSA300_2090	No	No	No
SAUSA300_2091	No	No	No
SAUSA300_2092	No	No	No
SAUSA300_2096	No	No	No
SAUSA300_2104	Yes	Yes	Yes
SAUSA300_2105	No	No	No
SAUSA300_2106	No	No	No
SAUSA300_2107	No	No	No
SAUSA300_2108	No	No	No
SAUSA300_2111	Yes	Yes	Yes
SAUSA300_2114	No	No	No
SAUSA300_2130	No	No	No
SAUSA300_2134	No	No	No
SAUSA300_2135	No	No	No
SAUSA300_2136	No	No	No
SAUSA300_2145	No	No	No
SAUSA300_2147	No	No	No
SAUSA300_2149	No	No	No
SAUSA300_2150	No	No	No
SAUSA300_2151	No	No	No
SAUSA300_2152	No	No	No
SAUSA300_2153	No	No	No
SAUSA300_2154	No	No	No
SAUSA300_2155	No	No	No
SAUSA300_2165	No	No	No
SAUSA300_2166	No	No	No
SAUSA300_2173	Yes	No	No
SAUSA300_2174	No	No	No
SAUSA300_2175	No	No	No
SAUSA300_2176	No	No	No
SAUSA300_2183	Yes	Yes	Yes
SAUSA300_2210	No	No	No
SAUSA300_2229	No	No	No
SAUSA300_2230	No	No	No
SAUSA300_2231	No	No	No
SAUSA300_2233	No	No	No
SAUSA300_2234	No	No	No
SAUSA300_2236	No	No	No
SAUSA300_2237	No	No	No
SAUSA300_2238	No	No	No
SAUSA300_2239	No	No	No
SAUSA300_2240	No	No	No
SAUSA300_2241	No	No	No
SAUSA300_2242	No	No	No
SAUSA300_2243	No	No	No
SAUSA300_2244	No	No	No
SAUSA300_2250	No	No	No
SAUSA300_2251	No	No	No
SAUSA300_2254	No	No	No
SAUSA300_2255	No	No	No
SAUSA300_2256	No	No	No
SAUSA300_2258	No	No	No
SAUSA300_2270	No	No	No
SAUSA300_2273	No	No	No
SAUSA300_2277	No	No	No
SAUSA300_2278	No	No	No
SAUSA300_2281	No	No	No
SAUSA300_2283	Yes	No	Yes
SAUSA300_2285	No	No	No
SAUSA300_2291	No	No	No
SAUSA300_2292	Yes	Yes	Yes
SAUSA300_2293	No	No	No
SAUSA300_2294	No	No	No
SAUSA300_2312	No	No	No
SAUSA300_2313	No	No	No
SAUSA300_2317	No	No	No
SAUSA300_2319	No	No	No
SAUSA300_2323	No	No	No
SAUSA300_2324	No	No	No
SAUSA300_2329	No	No	No
SAUSA300_2333	No	No	No
SAUSA300_2340	No	No	No
SAUSA300_2341	No	No	No
SAUSA300_2342	No	No	No
SAUSA300_2343	No	No	No
SAUSA300_2344	No	Yes	No
SAUSA300_2345	No	No	No
SAUSA300_2346	No	No	No
SAUSA300_2347	No	No	No
SAUSA300_2349	No	No	No
SAUSA300_2351	No	No	No
SAUSA300_2357	No	No	No
SAUSA300_2358	No	No	No
SAUSA300_2359	No	No	No
SAUSA300_2362	No	No	No
SAUSA300_2369	No	No	No
SAUSA300_2370	No	No	No
SAUSA300_2371	No	No	No
SAUSA300_2372	No	No	No
SAUSA300_2373	No	No	No
SAUSA300_2377	No	No	No
SAUSA300_2383	No	No	No
SAUSA300_2384	No	No	No
SAUSA300_2388	No	No	No
SAUSA300_2390	No	No	No
SAUSA300_2391	No	No	No
SAUSA300_2392	No	No	No
SAUSA300_2393	No	No	No
SAUSA300_2404	No	No	No
SAUSA300_2407	No	No	No
SAUSA300_2408	No	No	No
SAUSA300_2409	No	No	No
SAUSA300_2410	No	No	No
SAUSA300_2411	No	No	No
SAUSA300_2416	No	No	No
SAUSA300_2433	No	No	No
SAUSA300_2438	No	Yes	Yes
SAUSA300_2439	Yes	Yes	Yes
SAUSA300_2442	No	No	No
SAUSA300_2443	No	No	No
SAUSA300_2446	No	No	No
SAUSA300_2449	No	No	No
SAUSA300_2455	No	No	No
SAUSA300_2461	No	No	No
SAUSA300_2462	No	No	No
SAUSA300_2463	No	No	No
SAUSA300_2469	No	No	No
SAUSA300_2470	No	No	No
SAUSA300_2474	No	No	No
SAUSA300_2475	No	No	No
SAUSA300_2477	No	No	No
SAUSA300_2483	Yes	Yes	Yes
SAUSA300_2484	Yes	Yes	Yes
SAUSA300_2487	No	No	No
SAUSA300_2488	No	No	No
SAUSA300_2491	No	No	No
SAUSA300_2492	No	No	No
SAUSA300_2494	No	No	No
SAUSA300_2495	No	No	No
SAUSA300_2497	No	No	No
SAUSA300_2498	No	No	No
SAUSA300_2499	No	No	No
SAUSA300_2500	No	No	No
SAUSA300_2501	No	No	No
SAUSA300_2502	No	No	No
SAUSA300_2505	No	No	No
SAUSA300_2520	No	No	No
SAUSA300_2526	Yes	Yes	Yes
SAUSA300_2532	No	Yes	Yes
SAUSA300_2533	No	Yes	Yes
SAUSA300_2534	No	Yes	Yes
SAUSA300_2535	No	No	No
SAUSA300_2536	No	No	No
SAUSA300_2537	No	No	No
SAUSA300_2539	No	No	No
SAUSA300_2540	No	No	No
SAUSA300_2541	No	No	No
SAUSA300_2542	No	No	No
SAUSA300_2545	No	No	No
SAUSA300_2546	No	No	No
SAUSA300_2549	No	No	No
SAUSA300_2550	No	No	No
SAUSA300_2551	No	No	No
SAUSA300_2552	No	No	No
SAUSA300_2553	No	Yes	No
SAUSA300_2554	No	No	No
SAUSA300_2555	No	No	No
SAUSA300_2561	No	No	No
SAUSA300_2567	No	No	No
SAUSA300_2568	No	No	No
SAUSA300_2569	No	No	No
SAUSA300_2570	No	No	No
SAUSA300_2576	No	No	No
SAUSA300_2577	No	No	No
SAUSA300_2579	No	No	No
SAUSA300_2580	No	No	No
SAUSA300_2583	No	No	No
SAUSA300_2594	No	No	No
SAUSA300_2597	No	Yes	Yes
SAUSA300_2605	No	Yes	Yes
SAUSA300_2606	No	Yes	No
SAUSA300_2607	No	No	No
SAUSA300_2608	No	Yes	No
SAUSA300_2609	No	Yes	Yes
SAUSA300_2610	No	Yes	Yes
SAUSA300_2611	No	Yes	Yes
SAUSA300_2612	No	No	No
SAUSA300_2613	No	No	No
SAUSA300_2616	No	No	No
SAUSA300_2617	No	No	No
SAUSA300_2627	No	No	No
SAUSA300_2630	No	No	No
SAUSA300_RS13580	No	No	No
SAUSA300_RS13740	No	No	No
sbnG	No	No	No
speC	No	No	No
UbiA	No	No	No
ubiI	No	No	No
uxuAB	No	No	No
uxuB	No	No	No

### Sheet: GNG Tables
	Before GrowMatch
	Genes
			In vivo
			G	NG
	In silico	G	585	80
		NG	86	87
	Specificity	0.520958
	Sensitivity	0.871833
	FVR	0.479042
	After GrowMatch
	Genes
			In vivo
			G	NG
	In silico	G	597	66
		NG	74	101
	Specificity	0.60479
	Sensitivity	0.889717
	FVR	0.39521

### Sheet: GrowMatch solutions
GNG SOLUTIONS
	GNGs fixed		Reactions removed/changed directions
	SAUSA300_0865		PGLer	forward direction removed
	SAUSA300_1115		CYTK1	forward direction removed
	SAUSA300_1528		PPItex	removed
	SAUSA300_1900		DRPAr	forward direction removed
	SAUSA300_0758		PFLr	backward direction removed
	SAUSA300_1645		FACOAL150AI	removed
	SAUSA300_0756
	SAUSA300_0757
	SAUSA300_0760
	SAUSA300_0885
	SAUSA300_0912
	SAUSA300_1123
	SAUSA300_2054
NGG SOLUTIONS
	NGGs fixed		Reactions	solution	equation	name	likelihood
	SAUSA300_1014		PYK3	added	h_c + gdp_c + pep_c <=> gtp_c + pyr_c	PYRUVATE KINASE (3)
	SAUSA300_1358		FUMt2_3	added	fum_e + 3.0 h_e <-> fum_c + 3.0 h_c	Fumarate transport via proton symport (3 H)	3
	SAUSA300_2344		2OXOTHP	Allowed reverse direction	h_c[c] + akg_c[c] + thmpp_c[c] -> co2_c[c] + 3c1ht_c[c]	2-Oxoglutarate Thiamin diphosphate 2-oxidoreductasedecarboxylating
	SAUSA300_0107		AKGDa	Allowed reverse direction	h_c[c] + akg_c[c] + lpam_c[c] -> co2_c[c] + sdhlam_c[c]	oxoglutarate dehydrogenase (lipoamide)
	SAUSA300_1228		SHS1	added	fe2_c + 2.0 amet_c + nad_c + uppg3_c <=> 5.0 h_c + 2.0 ahcys_c + sheme_c + nadh_c	Siroheme synthesis
	SAUSA300_1246		UCPP	Allowed reverse direction	cytd_c[c] + utp_c[c] -> cmp_c[c] + udp_c[c]	UTP cytidine 5'-phosphotransferase
	SAUSA300_1640		ASPT	added	asp__L_c <-> fum_c + nh4_c	L-aspartase	2
	SAUSA300_1641		RE0453C	added	dtdp_c + datp_c <=> dadp_c + dttp_c	Nucleoside-Diphosphate Kinase
	SAUSA300_1724
	SAUSA300_2008
	SAUSA300_2553
	SAUSA300_2606
	SAUSA300_2608
	SAUSA300_1801

### Sheet: Unacceptable solution
Reaction to be removed	Gene to be removed	GNG rxn fixed by the removal	GNG gene fixed by the removal	New NGGs created by the knockouts
FACOAL150AI	(SAUSA300_0228 or SAUSA300_0559)	12M3HTDH, 12MEDAT, 2MACPT, 2MACPT, 2MPCTF, 4ISOHELS, 6M3HOAHL, 8M3HDAL	SAUSA300_0885, SAUSA300_2054, SAUSA300_1123	10M3OACPO, 10MDOD, 10MTDAO, 12M3TDA, 12TTACA, 4M3OHAT, 4M3OXHA, 4MHEAMA, 4MTHACP, 6M3OXO, 6MOAMCA, 6MTR2EO, 8M3OAO, 8MDAM, 8MT2ACP
ORNTAr	SAUSA300_0860	ACOTA	SAUSA300_0187, SAUSA300_1900	ACGK, AGPR, ASPTA, ATPS24, FUM, ME2
PUTA3	SAUSA300_2491	ACOTA	SAUSA300_0187, SAUSA300_1900	ACGK, AGPR, ASPTA, ATPS24, FUM, ME2
TKT2	SAUSA300_1239	RPE, TKT1	SAUSA300_1115	ASPTA, G6PDH2r, GND, PGLer,
AT_MBD + FF_8	SAUSA300_1464 , (SAUSA300_2343 or SAUSA300_2342 or SAUSA300_2341 or SAUSA300_2340)	ALCD2x		ETOHt
AT_MBD2 + FF_8	SAUSA300_1464 , (SAUSA300_2343 or SAUSA300_2342 or SAUSA300_2341 or SAUSA300_2340)	ALCD2x		ETOHt
CITL + FF_8	0 , (SAUSA300_2343 or SAUSA300_2342 or SAUSA300_2341 or SAUSA300_2340)	ALCD2x		ETOHt
CYSTSr + FF_8	SAUSA300_0433 , (SAUSA300_2343 or SAUSA300_2342 or SAUSA300_2341 or SAUSA300_2340)	ALCD2x		CYSTL, ETOHt
CYTK11 + FF_8	SAUSA300_1568 , (SAUSA300_2343 or SAUSA300_2342 or SAUSA300_2341 or SAUSA300_2340)	ALCD2x		ETOHt
DADK + FF_8	SAUSA300_2183 , (SAUSA300_2343 or SAUSA300_2342 or SAUSA300_2341 or SAUSA300_2340)	ALCD2x		ETOHt
ME2 + FF_8	SAUSA300_1648 , (SAUSA300_2343 or SAUSA300_2342 or SAUSA300_2341 or SAUSA300_2340)	ALCD2x		ETOHt
ME2 + NOS1	SAUSA300_1648 , SAUSA300_1895	ALCD2x		ETOHt
ME2 + NOS3	SAUSA300_1648 , SAUSA300_1895	ALCD2x		ETOHt
NODOx + NODOy	SAUSA300_0234 , SAUSA300_0234	ALCD2x		ETOHt
NOS1 + AT_MBD	SAUSA300_1895 , SAUSA300_1464	ALCD2x		ETOHt
NOS1 + AT_MBD2	SAUSA300_1895 , SAUSA300_1464	ALCD2x		ETOHt
NOS1 + DRPAr	SAUSA300_1895 , (SAUSA300_0140 or SAUSA300_2090)	ALCD2x		ETOHt
NOS3 + ORNTAr	SAUSA300_1895 , SAUSA300_0860	ALCD2x		ACGK, AGPR, ASPTA, ATPS24, ETOHt, FUM, ME2,
NOS3 + ORNTAr	SAUSA300_1895 , SAUSA300_0860	ACOTA		ACGK, AGPR, ASPTA, ATPS24, ETOHt, FUM, ME2,
FF_8 + O2t5i	(SAUSA300_2343 or SAUSA300_2342 or SAUSA300_2341 or SAUSA300_2340) , 0	ALCD2x		ATPS24, ETOHt, NOS1, NOS3,
DRPAr + FF_8	(SAUSA300_0140 or SAUSA300_2090) , (SAUSA300_2343 or SAUSA300_2342 or SAUSA300_2341 or SAUSA300_2340)	ALCD2x		ETOHt
FE3tex + FF_8	(SAUSA300_0345 and SAUSA300_0344) , (SAUSA300_2343 or SAUSA300_2342 or SAUSA300_2341 or SAUSA300_2340)	ALCD2x		ETOHt
FF_8 + GLULOD	(SAUSA300_2343 or SAUSA300_2342 or SAUSA300_2341 or SAUSA300_2340) , SAUSA300_2404	ALCD2x		ETOHt
FF_8 + GLUSy	(SAUSA300_2343 or SAUSA300_2342 or SAUSA300_2341 or SAUSA300_2340) , (SAUSA300_0446 and SAUSA300_0445)	ALCD2x		ETOHt
FF_8 + KARA3	(SAUSA300_2343 or SAUSA300_2342 or SAUSA300_2341 or SAUSA300_2340) , SAUSA300_2009	ALCD2x		ETOHt
NOS1 + FE3tex	SAUSA300_1895 , (SAUSA300_0345 and SAUSA300_0344)	ALCD2x		FE2abc, ETOHt
NOS1 + KARA3	SAUSA300_1895 , SAUSA300_2009	ALCD2x		ETOHt
NOS3 + AT_MBD	SAUSA300_1895 , SAUSA300_1464	ALCD2x		ETOHt
NOS3 + DRPAr	SAUSA300_1895 , (SAUSA300_0140 or SAUSA300_2090)	ALCD2x		ETOHt
NOS3 + FE3tex	SAUSA300_1895 , (SAUSA300_0345 and SAUSA300_0344)	ALCD2x		ETOHt
NOS3 + GLULOD	SAUSA300_1895 , SAUSA300_2404	ALCD2x		ETOHt
NTD4pp + FF_8	0 , (SAUSA300_2343 or SAUSA300_2342 or SAUSA300_2341 or SAUSA300_2340)	ALCD2x		ETOHt
AGDC_r + FF_8	SAUSA300_0686 , (SAUSA300_2343 or SAUSA300_2342 or SAUSA300_2341 or SAUSA300_2340)	ALCD2x		ETOHt
AGDC_r + FF_8	SAUSA300_0686 , (SAUSA300_2343 or SAUSA300_2342 or SAUSA300_2341 or SAUSA300_2340)	ACS		ETOHt
AKGDH + FF_8	(SAUSA300_0993 and SAUSA300_0994) , (SAUSA300_2343 or SAUSA300_2342 or SAUSA300_2341 or SAUSA300_2340)	ALCD2x		ETOHt
FF_8 + UPPRTr	(SAUSA300_2343 or SAUSA300_2342 or SAUSA300_2341 or SAUSA300_2340) , (SAUSA300_1091 or SAUSA300_2066)	ALCD2x		ETOHt
PGLer + FF_8	SAUSA300_1902 , (SAUSA300_2343 or SAUSA300_2342 or SAUSA300_2341 or SAUSA300_2340)	ALCD2x		ETOHt
PNP + FF_8	(SAUSA300_0138 or SAUSA300_2091) , (SAUSA300_2343 or SAUSA300_2342 or SAUSA300_2341 or SAUSA300_2340)	ALCD2x		ETOHt
PRAGS + FF_8	SAUSA300_0976 , (SAUSA300_2343 or SAUSA300_2342 or SAUSA300_2341 or SAUSA300_2340)	ALCD2x		ETOHt
PRAGS + NOS3	SAUSA300_0976 , SAUSA300_1895	ALCD2x		ETOHt
UCPP + FF_8	SAUSA300_1568 , (SAUSA300_2343 or SAUSA300_2342 or SAUSA300_2341 or SAUSA300_2340)	ALCD2x		ETOHt
FF_8 + ORNTAr	(SAUSA300_2343 or SAUSA300_2342 or SAUSA300_2341 or SAUSA300_2340) , SAUSA300_0860	ALCD2x		ACGK, ACOTA, AGPR, ALCD2x, ASPTA, ATPS24, ETOHt, FUM, ME2,
FF_8 + ORNTAr	(SAUSA300_2343 or SAUSA300_2342 or SAUSA300_2341 or SAUSA300_2340) , SAUSA300_0860	ACOTA		ACGK, ACOTA, AGPR, ALCD2x, ASPTA, ATPS24, ETOHt, FUM, ME2,
DAPDA + ORNTAr	(SAUSA300_1291 or SAUSA300_0534) , SAUSA300_0860	ACOTA		ACGK, AGPR, ASPTA, ATPS24, FUM, ME2,
ACONTb + ORNTAr	SAUSA300_1246 , SAUSA300_0860	ACOTA		ACGK, AGPR, ASPTA, ATPS24, FUM, ME2,
G5SAD + PUTA3	0 , SAUSA300_2491	ACOTA		ACGK, AGPR, ASPTA, ATPS24, FUM, ME2,
12M3TDA + ORNTAr	(SAUSA300_1124 or SAUSA300_1173) , SAUSA300_0860	ACOTA		ACGK, AGPR, ASPTA, ATPS24, FUM, ME2,
12M3TDA + PUTA3	(SAUSA300_1124 or SAUSA300_1173) , SAUSA300_2491	ACOTA		ACGK, AGPR, ASPTA, ATPS24, FUM, ME2,
12MEDAT + ORNTAr	SAUSA300_1123 , SAUSA300_0860	ACOTA		ACGK, AGPR, ASPTA, ATPS24, FUM, ME2,
ACONTb + PUTA3	SAUSA300_1246 , SAUSA300_2491	ACOTA		ACGK, AGPR, ASPTA, ATPS24, FUM, ME2,
ADA + ORNTAr	0 , SAUSA300_0860	ACOTA		ACGK, AGPR, ASPTA, ATPS24, FUM, ME2,
ALCD19 + PUTA3	(SAUSA300_0594 or SAUSA300_0151 or SAUSA300_2317 or SAUSA300_0055) , SAUSA300_2491	ACOTA		ACGK, AGPR, ASPTA, ATPS24, FUM, ME2,
D-LACD + ORNTAr	SAUSA300_2463 , SAUSA300_0860	ACOTA		ACGK, AGPR, ASPTA, ATPS24, FUM, ME2,
D-LACD + PUTA3	SAUSA300_2463 , SAUSA300_2491	ACOTA		ACGK, AGPR, ASPTA, ATPS24, FUM, ME2,
FE3tex + ORNTAr	(SAUSA300_0345 and SAUSA300_0344) , SAUSA300_0860	ACOTA		ACGK, AGPR, ASPTA, ATPS24, FUM, ME2,
FE3tex + PUTA3	(SAUSA300_0345 and SAUSA300_0344) , SAUSA300_2491	ACOTA		ACGK, AGPR, ASPTA, ATPS24, FUM, ME2,
FERO + ORNTAr	SAUSA300_2092 , SAUSA300_0860	ACOTA		ACGK, AGPR, ASPTA, ATPS24, FE2abc, FUM, ME2,
FERO + ORNTAr	SAUSA300_2092 , SAUSA300_0860	ACOTA		ACGK, AGPR, ASPTA, ATPS24, FE3tex, FUM, ME2,
NOS3 + ORNTAr	SAUSA300_1895 , SAUSA300_0860	ACOTA		ACGK, AGPR, ASPTA, ATPS24, ETOHt, FUM, ME2,
NOS3 + ORNTAr	SAUSA300_1895 , SAUSA300_0860	ALCD2x		ACGK, AGPR, ASPTA, ATPS24, ETOHt, FUM, ME2,
O2t5i + ORNTAr	0 , SAUSA300_0860	ACOTA		ACGK, AGPR, ASPTA, ATPS24, FUM, ME2, NOS1, NOS3,
O2t5i + PUTA3	0 , SAUSA300_2491	ACOTA		ACGK, AGPR, ASPTA, ATPS24, FUM, ME2, NOS1, NOS3,
O2t5i + ORNTAr	0 , SAUSA300_0860	ACOTA		ACGK, AGPR, ASPTA, ATPS24, FUM, ME2,
ALCD19 + PUTA3	(SAUSA300_0594 or SAUSA300_0151 or SAUSA300_2317 or SAUSA300_0055) , SAUSA300_2491	ACOTA		ACGK, AGPR, ASPTA, ATPS24, FUM, ME2,
G5SAD + ORNTAr	0 , SAUSA300_0860	ACOTA		ACGK, AGPR, ASPTA, ATPS24, FUM, ME2,
GLULOD + PUTA3	SAUSA300_2404 , SAUSA300_2491	ACOTA		ACGK, AGPR, ASPTA, ATPS24, FUM, ME2,
GLUSy + ORNTAr	(SAUSA300_0446 and SAUSA300_0445) , SAUSA300_0860	ACOTA		ACGK, AGPR, ASPTA, ATPS24, FUM, ME2,
GLUSy + PUTA3	(SAUSA300_0446 and SAUSA300_0445) , SAUSA300_2491	ACOTA		ACGK, AGPR, ASPTA, ATPS24, FUM, ME2,
PGLer + ORNTAr	SAUSA300_1902 , SAUSA300_0860	ACOTA		ACGK, AGPR, ASPTA, ATPS24, FUM, ME2,
PGLer + PUTA3	SAUSA300_1902 , SAUSA300_2491	ACOTA		ACGK, AGPR, ASPTA, ATPS24, FUM, ME2,
PUTA3 + UPPRTr	SAUSA300_2491 , (SAUSA300_1091 or SAUSA300_2066)	ACOTA		ACGK, AGPR, ASPTA, ATPS24, FUM, ME2,
UUPP + PUTA3	SAUSA300_1367 , SAUSA300_2491	ACOTA		ACGK, AGPR, ASPTA, ATPS24, FUM, ME2,
FF_8 + ORNTAr	(SAUSA300_2343 or SAUSA300_2342 or SAUSA300_2341 or SAUSA300_2340) , SAUSA300_0860	ACOTA		ACGK, AGPR, ASPTA, ATPS24, ETOHt, FUM, ME2,
FF_8 + ORNTAr	(SAUSA300_2343 or SAUSA300_2342 or SAUSA300_2341 or SAUSA300_2340) , SAUSA300_0860	ALCD2x		ACGK, AGPR, ASPTA, ATPS24, ETOHt, FUM, ME2,
AGDC_r + O2t5i	SAUSA300_0686 , 0	ACS		ATPS24, NOS1, NOS3
AGDC_r + FF_8	SAUSA300_0686 , (SAUSA300_2343 or SAUSA300_2342 or SAUSA300_2341 or SAUSA300_2340)	ACS		ETOHt
AGDC_r + FF_8	SAUSA300_0686 , (SAUSA300_2343 or SAUSA300_2342 or SAUSA300_2341 or SAUSA300_2340)	ALCD2x		ETOHt
AGDC_r + PUTA3	SAUSA300_0686 , SAUSA300_2491	ACS		ACGK, AGPR, ASPTA, ATPS24, FUM, ME2,
AGDC_r + PUTA3	SAUSA300_0686 , SAUSA300_2491	ACOTA		ACGK, AGPR, ASPTA, ATPS24, FUM, ME2,
PPItex + O2t5i	SAUSA300_0650	PPA		ATPS24, NOS1,NOS3
