## Supplementary Table 6 for "An integrated computational and experimental study to elucidate *Staphylococcus aureus* metabolism"

### Sheet: CDMG
Rate of metabolite excretion in CDMG culture supernatants (mm/OD600/h)
	Strain	Citrate	A-KG	Pyruvate	Succinate	Lactate	Acetate	Acetoin	Glucose*	Urea	Ammonia
	JE2	─	0.01±0.001	─	─	0.15±0.01	1.12±0.05	0.001±0.001	3.07±0.164	0.06±0.037	0.02±0.022
	ackA	─	0.02±0.003	0.15±0.018	─	0.08±0.009	0.33±0.013	0.17±0.010	2.07±0.44	0.07±0.038	─
	sucA	─	0.01±0.000	─	─	0.15±0.012	1.11±0.032	0.001±0.002	3.52±0.142	0.12±0.005	0.16±0.284
	gudB	─	0.01±0.000	─	─	0.14±0.002	1.12±0.063	─	3.40±0.275	0.07±0.07	─
	ndhA	─	0.01±0.001	─	─	0.50±0.013	0.62±0.019	─	2.24±0.140	0.02±0.019	─
	citZ	─	0.01±0.000	─	─	0.12±0.011	1.25±0.009	0.004±0.006	3.75±0.199	0.03±0.058	─
	pyc	─	─	─	─	0.14±0.010	1.22±0.096	─	3.32±0.099	0.02±0.034	─
	atpA	─	0.01±0.009	0.01±0.013	─	0.185±0.013	1.76±0.016	─	2.00±0.627	─	0.01±0.017
	menD	─	─	0.002±0.004	─	1.30±0.152	0.03±0.059	─	0.50±0.068	0.016±0.022	0.065±0.09
	*Rate of glucose consumption

### Sheet: CDM
Rate of metabolite excretion in CDM culture supernatants (mm/OD600/h)
	Strain	Citrate	A-KG	Pyruvate	Succinate	Lactate	Acetic acid	Acetoin	Urea	Ammonia
	JE2	─	0.001±0.002	─	─	─	0.30±0.015	─	─	0.79±0.022
	ackA	─	0.01±0.002	─	─	─	─	─	0.02±0.019	0.52±0.141
	sucA	─	0.17±0.003	─	─	─	0.29±0.006	─	0.02±0.018	0.57±0.132
	gudB	─	─	─	─	─	0.21±0.014	0.001±0.001	0.02±0.025	0.42±0.074
	ndhA	─	─	─	─	─	─	─	─	0.71±0.055
	citZ	─	─	─	─	─	0.67±0.011	0.001±0.002	─	0.85±0.097
	pyc	─	─	─	─	─	─	─	0.01±0.009	0.68±0.076
	atpA	0.02±0.002	─	─	─	─	─	─	0.04±0.014	0.63±0.008
	menD	─	0.0002±0.000	─	─	─	─	0.0007±0.001	0.002±0.002	0.40±0.413
