## Supplementary Table 7 for "An integrated computational and experimental study to elucidate *Staphylococcus aureus* metabolism"

### Sheet: regulation_repressors
Condition	Repressor/Mutant	genes affected	protein	gene ID	RXN	Ref	link	comments
Aerobic, CDMG	CcpA	acnA	Aconitase	SAUSA300_1246	ACONTa	Sadykov et al 2011 Hasley et al 2017	https://www.ncbi.nlm.nih.gov/pmc/articles/PMC5312079/ https://mic.microbiologyresearch.org/content/journal/micro/10.1099/mic.0.051243-0
		SucC	succinyl-CoA synthetase	(SAUSA300_1139 and SAUSA300_1138)	SUCOAS	Sadykov et al 2011 Hasley et al 2017 Seidl et al 2009	https://www.ncbi.nlm.nih.gov/pmc/articles/PMC5312079/ https://mic.microbiologyresearch.org/content/journal/micro/10.1099/mic.0.051243-0 https://bmcmicrobiol.biomedcentral.com/articles/10.1186/1471-2180-9-95
		SucA	alpha-KG dehydrogenase	(SAUSA300_0993 and SAUSA300_0994)	AKGDH	Sadykov et al 2011 Hasley et al 2017	https://www.ncbi.nlm.nih.gov/pmc/articles/PMC5312079/ https://mic.microbiologyresearch.org/content/journal/micro/10.1099/mic.0.051243-0
		gltA	Citrate Synthase	SAUSA300_1641	CS	Sadykov et al 2011 Hasley et al 2017	https://www.ncbi.nlm.nih.gov/pmc/articles/PMC5312079/ https://mic.microbiologyresearch.org/content/journal/micro/10.1099/mic.0.051243-0
		fumC	Fumarase	SAUSA300_1801	FUM	Sadykov et al 2011 Hasley et al 2017	https://www.ncbi.nlm.nih.gov/pmc/articles/PMC5312079/ https://mic.microbiologyresearch.org/content/journal/micro/10.1099/mic.0.051243-0
		mqo1	Malate dehydrogenase (menaquinone)	(SAUSA300_2541 or SAUSA300_2312)	MDH3	Sadykov et al 2011 Hasley et al 2017	https://www.ncbi.nlm.nih.gov/pmc/articles/PMC5312079/ https://mic.microbiologyresearch.org/content/journal/micro/10.1099/mic.0.051243-0
			Citrate lyase	-	CITL	Sadykov et al 2011 Hasley et al 2017	https://www.ncbi.nlm.nih.gov/pmc/articles/PMC5312079/ https://mic.microbiologyresearch.org/content/journal/micro/10.1099/mic.0.051243-0
			fumarate reductase	((SAUSA300_1048 and SAUSA300_1047) or SAUSA300_1047 or SAUSA300_1046)	FRD2	Sadykov et al 2011 Hasley et al 2017	https://www.ncbi.nlm.nih.gov/pmc/articles/PMC5312079/ https://mic.microbiologyresearch.org/content/journal/micro/10.1099/mic.0.051243-0
		glnA	Glutamine synthetase		GLNS	Sadykov et al 2011	https://mic.microbiologyresearch.org/content/journal/micro/10.1099/mic.0.051243-0
		folD	methylenetetrahydrofolate dehydrogenase (NADP)	SAUSA300_0965	MTHFD	Seidl et al 2009	https://bmcmicrobiol.biomedcentral.com/articles/10.1186/1471-2180-9-95
		sucD	succinyl-CoA synthetase (alpha subunit)	(SAUSA300_1139 and SAUSA300_1138)	SUCOAS	Seidl et al 2009	https://bmcmicrobiol.biomedcentral.com/articles/10.1186/1471-2180-9-95
		glpK	glycerol kinase	SAUSA300_1192	GLYKr	Seidl et al 2009	https://bmcmicrobiol.biomedcentral.com/articles/10.1186/1471-2180-9-95
			guanosine monophosphate reductase		not in the model	Seidl et al 2009	https://bmcmicrobiol.biomedcentral.com/articles/10.1186/1471-2180-9-95
		accC	acetyl-CoA biotin carboxylase		not in the model	Seidl et al 2009	https://bmcmicrobiol.biomedcentral.com/articles/10.1186/1471-2180-9-95
		accB	acetyl-CoA carboxylase, biotin carboxyl carrier		not in the model	Seidl et al 2009	https://bmcmicrobiol.biomedcentral.com/articles/10.1186/1471-2180-9-95
		hutI	imidazolonepropionase	SAUSA300_2277	IZPN	Seidl et al 2009	https://bmcmicrobiol.biomedcentral.com/articles/10.1186/1471-2180-9-95
		hutU	urocanate hydratase	SAUSA300_2278	URCN	Seidl et al 2009	https://bmcmicrobiol.biomedcentral.com/articles/10.1186/1471-2180-9-95
		rocA	1-pyrroline-5-carboxylate dehydrogenase	SAUSA300_2491	P5CD	Seidl et al 2009	https://bmcmicrobiol.biomedcentral.com/articles/10.1186/1471-2180-9-95
		citC	isocitrate dehyrogenase	SAUSA300_1640	ICDHyr	Seidl et al 2009	https://bmcmicrobiol.biomedcentral.com/articles/10.1186/1471-2180-9-95
		citZ	citrate synthase II	SAUSA300_1641	CS	Seidl et al 2009	https://bmcmicrobiol.biomedcentral.com/articles/10.1186/1471-2180-9-95
		ald	alanine dehydrogenase	(SAUSA300_1655 or SAUSA300_1331)	ALAD_L	Seidl et al 2009	https://bmcmicrobiol.biomedcentral.com/articles/10.1186/1471-2180-9-95
		fhs	formyltetrahydrofolate synthetase	SAUSA300_1678	FTHFL	Seidl et al 2009	https://bmcmicrobiol.biomedcentral.com/articles/10.1186/1471-2180-9-95
		pckA	phosphoenolpyruvate carboxykinase [ATP]	SAUSA300_1731	PPCK	Seidl et al 2009	https://bmcmicrobiol.biomedcentral.com/articles/10.1186/1471-2180-9-95
		pdp	pyrimidine nucleoside phosphorylase	SAUSA300_2089	PYNP2r	Seidl et al 2009	https://bmcmicrobiol.biomedcentral.com/articles/10.1186/1471-2180-9-95
		arg	arginase	SAUSA300_2114	ARGN	Seidl et al 2009	https://bmcmicrobiol.biomedcentral.com/articles/10.1186/1471-2180-9-95
		odhB	dihydrolipoamide succinyltransferase		not in the model	Seidl et al 2009	https://bmcmicrobiol.biomedcentral.com/articles/10.1186/1471-2180-9-95
			glycine dehydrogenase	(SAUSA300_1496 or SAUSA300_1497)	GCCa	Seidl et al 2009	https://bmcmicrobiol.biomedcentral.com/articles/10.1186/1471-2180-9-95
		rocD	ornithine aminotransferase	SAUSA300_0860	ORNTAr	Seidl et al 2009	https://bmcmicrobiol.biomedcentral.com/articles/10.1186/1471-2180-9-95
		gudB	NAD-specific glutamate dehydrogenase	SAUSA300_0861	GLUDx	Seidl et al 2009	https://bmcmicrobiol.biomedcentral.com/articles/10.1186/1471-2180-9-95
		atl	autolysin (N-acetylmuramyl-L-alanine amidase and endo-b-N-acetylglucosaminidase)			Seidl et al 2009	https://bmcmicrobiol.biomedcentral.com/articles/10.1186/1471-2180-9-95
		PfkB	1-phosphofructokinase [EC:2.7.1.56]	SAUSA300_0684	FRUK	Seidl et al 2009	https://bmcmicrobiol.biomedcentral.com/articles/10.1186/1471-2180-9-95
		FadB	3-hydroxyacyl-CoA dehydrogenase	(SAUSA300_2294 or SAUSA300_0226)	HACD1, HACD2, HACD3, HACD4, HACD5, HACD6, HACD7, HACD7i, HACD9	Seidl et al 2009	https://bmcmicrobiol.biomedcentral.com/articles/10.1186/1471-2180-9-95
		hutH	histidine ammonia-lyase	SAUSA300_0008	HISDr	Seidl et al 2009	https://bmcmicrobiol.biomedcentral.com/articles/10.1186/1471-2180-9-95
		purA	adenylosuccinate synthase	SAUSA300_0017	ADSS	Seidl et al 2009	https://bmcmicrobiol.biomedcentral.com/articles/10.1186/1471-2180-9-95
		aldA	aldehyde dehydrogenase homologue	(SAUSA300_1901 or SAUSA300_2076)	ALDD2x, ALDD22x	Seidl et al 2009	https://bmcmicrobiol.biomedcentral.com/articles/10.1186/1471-2180-9-95
		entB	isochorismatase	SAUSA300_2580	ICHORT	Seidl et al 2009	https://bmcmicrobiol.biomedcentral.com/articles/10.1186/1471-2180-9-95
		ipdC	indole-3-pyruvate decarboxylase		not in the model	Seidl et al 2009	https://bmcmicrobiol.biomedcentral.com/articles/10.1186/1471-2180-9-95
	SrrAB regulation	pflB	Formate acetyltransferase		not in the model	Kinkel et al 2013	https://www.ncbi.nlm.nih.gov/pmc/articles/PMC3892780/
		pflA	pyruvate formate lyase	SAUSA300_0220	PFLr	Kinkel et al 2013	https://www.ncbi.nlm.nih.gov/pmc/articles/PMC3892780/
		adhE	alcohol-aldehyde dehydrogenase	SAUSA300_1232, SAUSA300_0594, SAUSA300_0151, SAUSA300_2317, SAUSA300_0055, SAUSA300_2076	ALCD1, ALCD19, ALCD2x, ALDD22x, ALDD2x	Kinkel et al 2013	https://www.ncbi.nlm.nih.gov/pmc/articles/PMC3892780/
		nrdDG	nibonucleaoside reductase	(SAUSA300_0716 and SAUSA300_0717 and SAUSA300_0715), SAUSA300_2551	RNDR1, RNDR2, RNDR3, RNDR4, RNTR1, RNTR2, RNTR3, RNTR4	Kinkel et al 2013	https://www.ncbi.nlm.nih.gov/pmc/articles/PMC3892780/
		qoxABC				Kinkel et al 2013	https://www.ncbi.nlm.nih.gov/pmc/articles/PMC3892780/								NAD+/NADH ratio of eight is reduced by factor of two after shifting S. aureus cells to anaerobic conditions
		cydAB	cytochrome oxidase bd (menaquinol-8: 2 protons)	(SAUSA300_0987 or SAUSA300_0986 or SAUSA300_1046)	CYTBD2	Kinkel et al 2013	https://www.ncbi.nlm.nih.gov/pmc/articles/PMC3892780/
		ctaB	Heme O synthase	SAUSA300_1016	HEMEOS	Kinkel et al 2013	https://www.ncbi.nlm.nih.gov/pmc/articles/PMC3892780/
		hemA	glutamyl-tRNA reductase	SAUSA300_1619	GLUTRR	Kinkel et al 2014	https://www.ncbi.nlm.nih.gov/pmc/articles/PMC3892780/
		hemC	hydroxymethylbilane synthase	SAUSA300_1617	HMBS	Kinkel et al 2015	https://www.ncbi.nlm.nih.gov/pmc/articles/PMC3892780/
		hemD	uroporphyrinogen-III synthase	SAUSA300_1616	UPP3S	Kinkel et al 2016	https://www.ncbi.nlm.nih.gov/pmc/articles/PMC3892780/
		hemX			not in the model	Kinkel et al 2013	https://www.ncbi.nlm.nih.gov/pmc/articles/PMC3892780/
		hmp	nitric oxide dioxygenase	SAUSA300_0234	NODOx, NODOy	Kinkel et al 2013	https://www.ncbi.nlm.nih.gov/pmc/articles/PMC3892780/
		scdA			not in the model	Kinkel et al 2013	https://www.ncbi.nlm.nih.gov/pmc/articles/PMC3892780/
	Rex regulation	ald1	Alanine dehydrogenase	(SAUSA300_1655 or SAUSA300_1331)	ALAD_L	Pagels et al 2010	https://www.ncbi.nlm.nih.gov/pmc/articles/PMC2883068/	in SACOL (different strain)
		adh1	Alcohol dehydrogenase	(SAUSA300_0594 or SAUSA300_0151 or SAUSA300_2317 or SAUSA300_0055), SAUSA300_1232	ALCD1, ALCD19, ALCD2x	Pagels et al 2010	https://www.ncbi.nlm.nih.gov/pmc/articles/PMC2883068/
		srrA (srrA and Rex works simultaneaously)				Pagels et al 2010	https://www.ncbi.nlm.nih.gov/pmc/articles/PMC2883068/
		pflB	Formate acetyltransferase	SAUSA300_0220	PFLr	Pagels et al 2010	https://www.ncbi.nlm.nih.gov/pmc/articles/PMC2883068/
		ldh1-1	l-lactate dehydrogenase	(SAUSA300_2537 or SAUSA300_0235)	LDH_L	Pagels et al 2010	https://www.ncbi.nlm.nih.gov/pmc/articles/PMC2883068/
		lctP	l-lactate permease		not in the model	Pagels et al 2010	https://www.ncbi.nlm.nih.gov/pmc/articles/PMC2883068/
		narG	Respiratory nitrate reductase alpha chain	((SAUSA300_2349 or SAUSA300_0305) or SAUSA300_2333)	NO3R2	Pagels et al 2010	https://www.ncbi.nlm.nih.gov/pmc/articles/PMC2883068/
		adhE	Alcohol dehydrogenase, iron-containing	SAUSA300_1232, SAUSA300_0594, SAUSA300_0151, SAUSA300_2317, SAUSA300_0055, SAUSA300_2076	ALCD1, ALCD19, ALCD2x, ALDD22x, ALDD2x	Pagels et al 2010	https://www.ncbi.nlm.nih.gov/pmc/articles/PMC2883068/
		atpIBEFHAGDC		(SAUSA300_2062 and SAUSA300_2063 and SAUSA300_2060 and SAUSA300_2061 and SA451515_2204 and SAUSA300_2064 and SAUSA300_2059 and SAUSA300_2058 and SAUSA300_2057)	ATPS24	Liu et al 2017
		nuoA1-N1			not in the model	Liu et al 2017
		hppA			not in the model	Liu et al 2017
		ndh2	NADH dehydrogenase involved in NAD+ regeneration	(SAUSA300_0855 and SAUSA300_1724 and SAUSA300_0841 and SAUSA300_0844 and SAUSA300_0425 and SAUSA300_0610)	NADH10, NADH7	Liu et al 2017
		echA7	enoyl-CoA hydratase		not in the model	Liu et al 2017
	menD mutation (simulates anaerobic condition)	mqo2	malate:quinone oxidoreductase	(SAUSA300_2541 or SAUSA300_2312)	MDH3	Kohler et al 2008	https://www.ncbi.nlm.nih.gov/pubmed/18676673
		pyrD	dihydroorotate dehydrogenase		not in the model	Kohler et al 2008	https://www.ncbi.nlm.nih.gov/pubmed/18676673
		AckA	acetate kinase	SAUSA300_1657	ACKr	Kohler et al 2008	https://www.ncbi.nlm.nih.gov/pubmed/18676673
		AcnA	Aconitase	SAUSA300_1246	ACONTa	Kohler et al 2008	https://www.ncbi.nlm.nih.gov/pubmed/18676673
		SucC	succinyl-CoA synthetase	(SAUSA300_1139 and SAUSA300_1138)	SUCOAS	Kohler et al 2008	https://www.ncbi.nlm.nih.gov/pubmed/18676673
		PdhB	pyruvate dehydrogenase	(SAUSA300_0996 and SAUSA300_0994 and SAUSA300_0995)	PDH	Kohler et al 2008	https://www.ncbi.nlm.nih.gov/pubmed/18676673
		PdhD	pyruvate dehydrogenase	(SAUSA300_0996 and SAUSA300_0994 and SAUSA300_0995)	PDH	Kohler et al 2008	https://www.ncbi.nlm.nih.gov/pubmed/18676673
		hutI	imidazolonepropionase	SAUSA300_2277	IZPN	Kohler et al 2008	https://www.ncbi.nlm.nih.gov/pubmed/18676673
		rocD2	ornithine aminotransferase	SAUSA300_0860	ORNTAr	Kohler et al 2008	https://www.ncbi.nlm.nih.gov/pubmed/18676673
		Ldh2	l-lactate dehydrogenase	(SAUSA300_2537 or SAUSA300_0235)	LDH_L	Kohler et al 2008	https://www.ncbi.nlm.nih.gov/pubmed/18676673
