## Supplementary Table 8 for "An integrated computational and experimental study to elucidate *Staphylococcus aureus* metabolism"

### Sheet: TEST_C_source
Carbon source ID	Carbon source	Growth Phenotype (BIOLOG experiment) in Seif et al 2019	Model predictions	Contingency	Prediction from iYS854
2obut_e	2-Oxobutanoate	Growth	Growth	TP	FN
abt_e	L-Arabinitol	Growth	No growth	FN	TP
ac_e	Acetate	Growth	Growth	TP	FN
acgam1p_e	N-Acetyl-D-glucosamine 1-phosphate	Growth	Growth	TP	TP
acmana_e	N-Acetyl-D-mannosamine	Growth	Growth	TP	TP
acnam_e	N-Acetylneuraminate	No growth	No growth	TN	FP
actn-R_e	(R)-Acetoin	Growth	Growth	TP	TP
ad_e	acetamide	Growth	Growth	TP	FN
adn_e	Adenosine	No growth	No growth	TN	FP
akg_e	2-Oxoglutarate	Growth	Growth	TP	TP
ala-D_e	D-Alanine	No growth	Growth	FP	FP
ala-L_e	L-Alanine	Growth	Growth	TP	TP
alagly_e	L-alanylglycine	No growth	No growth	TN	FP
arab-L_e	L-Arabinose	Growth	No growth	FN	TP
arg-L_e	L-Arginine	No growth	No growth	TN	FP
asn-L_e	L-Asparagine	Growth	Growth	TP	TP
asp-L_e	L-Aspartate	Growth	Growth	TP	TP
btd_RR_e	R R 2 3 Butanediol C4H10O2	Growth	No growth	FN	TP
butACP_e	Butyryl-ACP (n-C4:0ACP)	Growth	No growth	FN	FN
cellb_e	cellobiose	Growth	No growth	FN	TP
citr-L_e	L-Citrulline	Growth	Growth	TP	TP
dad-2_e	Deoxyadenosine	Growth	Growth	TP	TP
dhap_e	Dihydroxyacetone phosphate	Growth	Growth	TP	TP
drib_e	Deoxyribose	Growth	Growth	TP	TP
f6p_e	D-Fructose 6-phosphate	Growth	Growth	TP	TP
for_e	Formate	Growth	No growth	FN	FN
fru_e	D-Fructose	Growth	Growth	TP	TP
fum_e	Fumarate	No growth	No growth	TN	FP
g6p_e	D-Glucose 6-phosphate	Growth	Growth	TP	TP
gam6p_e	D-Glucosamine 6-phosphate	Growth	Growth	TP	TP
glc-D_e	D-Glucose	Growth	Growth	TP	TP
glcn_e	D-Gluconate	Growth	Growth	TP	TP
glcr_e	D-Glucarate	Growth	Growth	TP	TP
glcur_e	D-Glucuronate	Growth	Growth	TP	TP
gln-L_e	L-Glutamine	Growth	Growth	TP	TP
glu-L_e	L-Glutamate	Growth	Growth	TP	TP
gly_asp-L_e	gly-asp-L	No growth	No growth	TP	TP
gly_glu-L_e	gly-glu-L	Growth	Growth	TN	FP
gly-pro-L_e	gly-pro-L	Growth	Growth	TP	TP
glyc_e	Glycerol	Growth	Growth	TP	TP
glyc3p_e	Glycerol 3-phosphate	Growth	Growth	TP	TP
glyclt_e	Glycolate	Growth	No growth	FN	FN
his-L_e	L-Histidine	No growth	No growth	TN	TN
hxan_e	Hypoxanthine	Growth	No growth	FN	FN
ile-L_e	L-Isoleucine	No growth	No growth	TN	TN
inost_e	myo-Inositol	Growth	No growth	FN	FN
ins_e	Inosine	Growth	Growth	TP	TP
lac-L_e	L-Lactate	Growth	Growth	TP	TP
leu-L_e	L-Leucine	No growth	No growth	TN	TN
lys-L_e	L-Lysine	Growth	No growth	FN	FN
mal-L_e	L-Malate	No growth	No growth	TN	FP
malttr_e	Maltotriose	Growth	Growth	TP	TP
man6p_e	D-Mannose 6-phosphate	Growth	Growth	TP	TP
melib_e	Melibiose	Growth	Growth	TP	TP
met-L_e	L-Methionine	Growth	No growth	FN	FN
mnl1p_e	D-Mannitol 1-phosphate	Growth	Growth	TP	TP
orn_e	Ornithine	Growth	Growth	TP	TP
phe-L_e	L-Phenylalanine	No growth	No growth	TN	TN
pro-L_e	L-Proline	No growth	Growth	FP	FP
ptrc_e	Putrescine	No growth	No growth	TN	TN
pyr_e	Pyruvate	Growth	Growth	TP	TP
rib-D_e	D-Ribose	Growth	Growth	TP	TP
ser-L_e	L-Serine	Growth	Growth	TP	TP
succ_e	Succinate	Growth	Growth	TP	TP
thr-L_e	L-Threonine	No growth	Growth	FP	FP
thymd_e	Thymidine	Growth	Growth	TP	TP
tre6p_e	alpha,alpha'-Trehalose 6-phosphate	Growth	Growth	TP	TP
uri_e	Uridine	No growth	Growth	FP	FP
val-L_e	L-Valine	Growth	No growth	FN	FN
